# A human developing heart atlas reveals cardiovascular cell diversity for in vitro model benchmarking

**DOI:** 10.1101/2024.04.27.591127

**Authors:** Vincent Knight-Schrijver, Semih Bayraktar, James Cranley, Kazumasa Kanemaru, Beatrice Waller, Maria Colzani, Chunk-Ka Wong, Hongorzul Davaapil, Jonathan Chuo Min Lee, Maeve D’Souza, Maria Katharina Köhne, Krzysztof Polanski, Laura Richardson, Claudia I. Semprich, Rakeshlal Kapuge, Monika Dabrowska, Ilaria Mulas, Shani Perera, Minal Patel, Siew Yen Ho, Xiaoling He, Hung-Fat Tse, Richard Tyser, Laure Gambardella, Sarah A. Teichmann, Sanjay Sinha

**Author notes:** Co-first authors (Vincent Knight-Schrijver, Semih Bayraktar, James Cranley, Kazumasa Kanemaru).

## Abstract

The human heart and adjoining great vessels consist of multiple cell types essential for life, yet many remain uncharacterised molecularly during development. Here, we performed a high-resolution profiling of the developing heart and great vessels between 4 and 20 post-conception weeks using single-cell and spatial transcriptomics defining 63 cell types with distinct identity and location-specific signatures. We reveal previously unreported molecular identities in cell types, including the pericardium and the ductus arteriosus. In the cardiomyocytes, we identify signatures of the trabeculated-compact, and right-left axes of ventricular cardiomyocytes. In vessels, we distinguish the constituents belonging to either coronary or great vessels. We confirm our transcriptional findings spatially, revealing nuanced signatures with specific zonation patterns and validating this atlas as a curated transcriptional reference for future studies. We leverage the temporal scope of the presented atlas to build `CMageR`, a predictive pipeline for scRNA-seq combining cardiac cell annotation with a transcriptional cardiac clock of single-cell developmental age for each cell type. Our cardiomyocyte clock captures dynamic biology, revealing core functional changes and novel markers of maturity during the first and second trimester. Finally, we benchmark in vitro models, suggesting a transcriptional right-chamber bias in stem cell derived cardiomyocytes with the oldest model age-matched to 12 post-conception weeks. Collectively, our work provides a high-resolution atlas of human cardiac development to enhance our understanding of function in development, health, and disease, and a foundation for building a rich reference to benchmark and improve in vitro models.
