## Supplementary material for "A human developing heart atlas reveals cardiovascular cell diversity for in vitro model benchmarking": Suppl table 02

### Sheet: CellTypebyWeek
week	4W	5W	6W	7W	8W	9W	10W	12W	13W	14W	15W	20W
AtrialCardiomyocytesCycling	4	79	210	189	137	96	35	82	272	618	479	195
AtrialCardiomyocytesLeft	5	239	208	491	275	334	141	228	2459	302	339	1585
AtrialCardiomyocytesRight	6	268	633	374	440	147	134	209	2207	2485	3163	630
AtrioventricularNodePacemakerCells	17	86	114	91	45	23	7	7	137	288	61	61
BCells	0	1	7	121	21	52	198	1	14	0	20	1623
BCellsMS4A1pos	0	0	12	137	26	100	89	4	14	3	99	2986
ChromaffinCells	0	27	6	106	16	14	1	5	8	1	2	42
CoronaryArterialEndothelialCells	2	9	90	275	8	70	0	27	20	23	141	181
CoronaryCapillaryEndothelialCells	22	66	530	1180	1010	730	191	221	821	180	273	1168
CoronaryPericytes	0	14	181	314	769	64	46	78	226	33	60	346
CoronarySmoothMuscleCells	4	18	98	428	552	212	46	32	86	6	40	373
CoronaryVenousEndothelialCells	2	59	77	174	51	135	12	22	113	47	49	396
CoronaryVesselAdventitialFibroblasts	61	68	295	662	626	64	179	233	322	228	109	804
DendriticCellsMature	0	0	0	0	3	2	0	0	1	0	3	175
DendriticCellsType1	0	0	9	13	48	32	4	4	15	5	15	464
DuctusArteriosusSmoothMuscleCells	4	17	12	68	7	14	0	37	42	12	248	1018
EndocardialCells	286	339	1128	2335	782	350	40	365	474	390	359	583
EndocardialCushionCells	4	17	74	239	28	52	3	45	63	50	30	14
EpicardiumDerivedCells	12	90	143	282	6	182	2	9	29	6	9	577
GreatVesselAdventitialFibroblasts	10	6074	7996	5233	1738	1047	1238	704	1810	365	8348	27030
GreatVesselArterialEndothelialCells	21	7	76	435	17	139	0	70	35	32	416	1026
GreatVesselSmoothMuscleCells	198	325	703	4632	127	662	1	234	842	148	5509	9611
GreatVesselVenousEndothelialCells	0	35	65	160	13	35	5	7	27	37	21	298
InnateLymphoidCells	1	2	34	466	169	206	195	8	19	3	38	578
LymphNodeFibroblasticReticularCells	0	5	8	0	0	3	1	11	25	1	19	1082
LymphaticEndothelialCells	3	17	89	149	120	149	20	96	107	60	203	1398
MacrophagesATF3pos	6	30	121	310	430	65	78	5	182	8	67	542
MacrophagesCX3CR1pos	6	31	68	544	527	216	45	6	52	3	102	446
MacrophagesLYVE1pos	30	391	541	1794	2710	693	352	112	643	109	173	3452
MacrophagesTIMD4pos	1	7	11	32	62	22	3	1	18	0	6	307
MastCells	0	0	7	127	295	28	22	1	25	1	5	355
Megakaryocytes	4	17	19	48	150	22	12	7	32	11	1	37
MesothelialEpicardialCells	24	173	194	551	104	213	0	53	137	47	50	1293
MonocyteDerivedCells	2	9	15	44	123	40	3	7	43	4	30	341
Monocytes	1	2	18	224	241	184	85	0	23	1	7	114
MonocytesMPOpos	0	0	8	118	113	132	0	2	1	2	3	35
MyocardialInterstitialFibroblasts	67	149	545	1972	2516	292	406	859	2162	610	811	3491
Myofibroblasts	29	135	490	915	845	102	284	226	932	769	291	977
NaturalKillerCells	0	1	19	139	264	157	212	3	85	16	52	1535
NeuronPrecursors	2	253	47	297	44	19	4	13	4	25	30	38
ParasympatheticNeurons	0	95	43	225	30	24	1	13	38	32	10	38
PericardialCellsFibrous	0	15	19	77	1	3	10	0	0	0	0	1893
PericardialCellsIntermediate	0	1803	287	812	14	28	50	1	0	0	4	10041
PericardialCellsParietal	1	241	2	1	6	0	0	0	0	1	2	1499
PlasmacytoidDendriticCells	0	0	1	11	3	19	50	1	7	0	8	508
ProBCells	0	0	10	157	32	187	351	2	6	1	9	546
SchwannCellPrecursors	1	401	48	299	48	70	6	21	72	36	60	216
SchwannCells	4	345	77	638	106	118	7	36	118	54	107	653
SinoatrialNodePacemakerCells	0	149	83	147	37	33	5	2	105	196	116	108
SubEpicardialFibroblasts	51	661	692	1268	1013	188	111	403	1440	494	433	2365
SympatheticNeurons	2	95	37	640	61	66	2	11	28	28	45	40
TCellsCD4pos	0	1	14	389	114	50	125	4	26	7	242	4688
TCellsCD8pos	0	0	1	84	31	14	37	2	14	0	111	2003
TregsCD4pos	0	0	20	156	124	49	35	0	7	0	36	1669
ValveEndothelialCells	35	82	286	607	59	156	4	17	18	10	7	15
ValveInterstitialCells	462	393	1998	2577	670	182	31	128	580	115	150	112
VentricularCardiomyocytesCycling	353	83	588	1153	693	120	320	506	2661	304	262	1152
VentricularCardiomyocytesLeftCompact	247	89	665	990	1321	118	191	1095	7424	698	896	1857
VentricularCardiomyocytesLeftTrabeculated	196	116	206	615	352	89	192	352	3255	311	417	896
VentricularCardiomyocytesRightCompact	134	67	398	1049	748	113	595	399	5837	271	549	6055
VentricularCardiomyocytesRightTrabeculated	16	7	123	211	257	39	78	122	1108	116	144	880
VentricularConductionSystemDistal	26	14	65	191	59	15	48	22	378	26	26	90
VentricularConductionSystemProximal	128	53	121	410	217	68	33	97	585	79	71	347

### Sheet: CellTypebyDonor
donor	BRC2251	BRC2253	BRC2256	BRC2260	BRC2262	BRC2263	C82	C85	C86	C87	C92	C94	C97	C98	C99	C104	Hst33	Hst36	Hst39	Hst40	Hst41
fine_grain
AtrialCardiomyocytesCycling	14	185	27	1	0	2	9	86	35	72	79	122	25	24	65	4	272	82	479	618	195
AtrialCardiomyocytesLeft	29	186	125	6	4	8	20	308	141	202	239	211	18	118	73	5	2459	228	339	302	1585
AtrialCardiomyocytesRight	12	577	74	1	1	9	25	121	134	164	268	196	55	83	276	6	2207	209	3163	2485	630
AtrioventricularNodePacemakerCells	23	103	17	2	5	7	2	19	7	17	86	22	6	22	28	17	137	7	61	288	61
BCells	2	1	11	52	6	1	0	0	198	0	1	107	0	0	21	0	14	1	20	0	1623
BCellsMS4A1pos	4	5	7	100	7	5	0	0	89	0	0	119	0	2	26	0	14	4	99	3	2986
ChromaffinCells	50	0	21	4	4	16	2	8	1	15	27	1	2	18	1	0	8	5	2	1	42
CoronaryArterialEndothelialCells	45	25	159	69	56	58	0	1	0	3	9	13	9	0	5	2	20	27	141	23	181
CoronaryCapillaryEndothelialCells	250	124	340	687	233	332	6	37	191	53	66	235	173	23	957	22	821	221	273	180	1168
CoronaryPericytes	86	91	38	55	61	49	0	9	46	2	14	133	29	8	767	0	226	78	60	33	346
CoronarySmoothMuscleCells	76	6	123	205	16	45	0	7	46	2	18	181	76	3	550	4	86	32	40	6	373
CoronaryVenousEndothelialCells	72	19	47	129	23	29	0	6	12	10	59	25	35	1	41	2	113	22	49	47	396
CoronaryVesselAdventitialFibroblasts	108	79	113	19	155	64	5	40	179	36	68	340	61	37	590	61	322	233	109	228	804
DendriticCellsMature	0	0	0	2	0	0	0	0	0	0	0	0	0	0	3	0	1	0	3	0	175
DendriticCellsType1	2	2	2	32	7	2	0	0	4	0	0	6	0	1	48	0	15	4	15	5	464
DuctusArteriosusSmoothMuscleCells	16	2	12	3	7	31	3	8	0	4	17	8	3	1	3	4	42	37	248	12	1018
EndocardialCells	393	515	799	177	444	447	29	144	40	114	339	598	169	98	668	286	474	365	359	390	583
EndocardialCushionCells	28	31	146	43	35	39	2	7	3	11	17	15	8	11	17	4	63	45	30	50	14
EpicardiumDerivedCells	108	10	18	174	4	9	3	5	2	6	90	136	129	11	0	12	29	9	9	6	577
GreatVesselAdventitialFibroblasts	1575	120	453	501	336	229	75	471	1238	624	6074	2760	7540	216	1114	10	1810	704	8348	365	27030
GreatVesselArterialEndothelialCells	53	29	234	132	41	107	3	4	0	4	7	40	6	1	13	21	35	70	416	32	1026
GreatVesselSmoothMuscleCells	1034	287	1746	508	300	1192	11	143	1	41	325	638	116	22	86	198	842	234	5509	148	9611
GreatVesselVenousEndothelialCells	57	37	47	29	10	11	0	6	5	4	35	40	18	5	9	0	27	7	21	37	298
InnateLymphoidCells	13	0	53	193	34	19	3	10	195	11	2	380	0	1	158	1	19	8	38	3	578
LymphNodeFibroblasticReticularCells	0	0	0	2	0	0	0	1	1	0	5	0	8	0	0	0	25	11	19	1	1082
LymphaticEndothelialCells	44	16	33	126	24	17	3	20	20	27	17	38	49	17	93	3	107	96	203	60	1398
MacrophagesATF3pos	34	75	48	56	46	34	5	4	78	17	30	148	0	46	413	6	182	5	67	8	542
MacrophagesCX3CR1pos	44	29	187	203	39	152	3	10	45	9	31	132	0	29	518	6	52	6	102	3	446
MacrophagesLYVE1pos	235	267	428	578	274	337	49	66	352	45	391	539	0	255	2665	30	643	112	173	109	3452
MacrophagesTIMD4pos	0	4	3	19	7	7	0	3	3	1	7	15	0	7	61	1	18	1	6	0	307
MastCells	0	0	3	27	7	1	1	0	22	0	0	123	0	0	295	0	25	1	5	1	355
Megakaryocytes	7	0	9	11	19	9	8	3	12	8	17	21	0	2	142	4	32	7	1	11	37
MesothelialEpicardialCells	114	76	67	186	31	14	5	22	0	49	173	307	87	49	55	24	137	53	50	47	1293
MonocyteDerivedCells	6	4	12	37	11	7	0	3	3	4	9	15	0	4	119	2	43	7	30	4	341
Monocytes	15	8	45	183	10	18	0	1	85	1	2	143	0	3	240	1	23	0	7	1	114
MonocytesMPOpos	4	3	21	132	5	5	0	0	0	0	0	88	0	0	113	0	1	2	3	2	35
MyocardialInterstitialFibroblasts	344	213	224	164	198	496	13	115	406	114	149	686	134	222	2402	67	2162	859	811	610	3491
Myofibroblasts	188	266	73	26	129	130	8	68	284	67	135	437	95	87	778	29	932	226	291	769	977
NaturalKillerCells	4	0	41	154	19	11	1	2	212	7	1	82	0	1	257	0	85	3	52	16	1535
NeuronPrecursors	196	12	21	12	13	33	2	5	4	40	253	30	22	17	4	2	4	13	30	25	38
ParasympatheticNeurons	96	5	39	4	15	36	6	14	1	26	95	21	23	33	4	0	38	13	10	32	38
PericardialCellsFibrous	13	10	0	3	5	0	0	0	10	0	15	64	4	0	1	0	0	0	0	0	1893
PericardialCellsIntermediate	389	31	3	28	83	2	0	0	50	9	1803	412	173	6	5	0	0	1	4	0	10041
PericardialCellsParietal	0	1	0	0	0	0	0	0	0	6	241	0	1	1	0	1	0	0	2	1	1499
PlasmacytoidDendriticCells	2	0	3	19	1	1	0	0	50	0	0	5	0	0	3	0	7	1	8	0	508
ProBCells	2	0	9	187	10	0	0	0	351	0	0	146	0	0	32	0	6	2	9	1	546
SchwannCellPrecursors	126	10	44	50	6	42	3	17	6	28	401	72	32	15	20	1	72	21	60	36	216
SchwannCells	231	35	117	76	16	80	3	39	7	33	345	181	26	29	73	4	118	36	107	54	653
SinoatrialNodePacemakerCells	23	80	24	1	1	4	5	27	5	32	149	3	2	93	5	0	105	2	116	196	108
SubEpicardialFibroblasts	296	447	199	52	132	167	11	125	111	122	661	380	113	226	891	51	1440	403	433	494	2365
SympatheticNeurons	540	18	27	15	9	25	22	29	2	54	95	9	10	39	7	2	28	11	45	28	40
TCellsCD4pos	3	0	4	49	14	1	0	1	125	0	1	380	0	1	114	0	26	4	242	7	4688
TCellsCD8pos	1	0	10	14	1	2	0	0	37	0	0	71	0	0	31	0	14	2	111	0	2003
TregsCD4pos	3	0	13	49	20	2	0	0	35	0	0	138	0	0	124	0	7	0	36	0	1669
ValveEndothelialCells	112	154	312	151	96	102	0	5	4	11	82	61	36	20	48	35	18	17	7	10	15
ValveInterstitialCells	967	1621	441	122	263	596	5	55	31	83	393	335	114	238	587	462	580	128	150	115	112
VentricularCardiomyocytesCycling	260	259	202	20	258	168	8	92	320	325	83	414	71	109	368	353	2661	506	262	304	1152
VentricularCardiomyocytesLeftCompact	291	382	117	21	206	184	20	77	191	607	89	232	77	166	714	247	7424	1095	896	698	1857
VentricularCardiomyocytesLeftTrabeculated	104	90	68	25	67	103	13	51	192	186	116	256	49	84	166	196	3255	352	417	311	896
VentricularCardiomyocytesRightCompact	214	169	301	32	185	59	11	70	595	305	67	402	44	73	443	134	5837	399	549	271	6055
VentricularCardiomyocytesRightTrabeculated	78	42	45	12	56	14	2	25	78	158	7	52	25	22	99	16	1108	122	144	116	880
VentricularConductionSystemDistal	14	19	32	2	38	54	0	13	48	38	14	77	8	14	21	26	378	22	26	26	90
VentricularConductionSystemProximal	71	74	111	32	26	38	3	33	33	100	53	144	21	46	117	128	585	97	71	79	347

### Sheet: CellTypebyRegion
region	aorta	apex	atria	atrial septum	base	ductus arteriosus	whole sample	heart without node	left ventricle	node	outflow tract	pericardium	pulmonary arches and branches	right ventricle	right ventricle and papillaries
fine_grain
AtrialCardiomyocytesCycling	44	4	114	79	225	0	871	43	0	1010	4	0	2	0	0
AtrialCardiomyocytesLeft	8	16	474	956	342	0	4017	360	0	273	5	0	155	0	0
AtrialCardiomyocytesRight	159	9	457	162	665	0	3738	100	0	5389	6	0	11	0	0
AtrioventricularNodePacemakerCells	9	85	24	37	72	0	353	42	0	298	17	0	0	0	0
BCells	29	44	6	8	29	442	342	1	8	1	0	57	1090	1	0
BCellsMS4A1pos	108	90	13	23	38	1076	254	8	42	1	0	65	1731	4	17
ChromaffinCells	2	0	0	3	95	24	88	1	0	0	0	3	12	0	0
CoronaryArterialEndothelialCells	135	15	2	3	397	36	87	25	38	7	2	81	2	6	10
CoronaryCapillaryEndothelialCells	107	833	84	46	1146	129	2783	330	198	62	9	125	86	258	196
CoronaryPericytes	2	306	34	18	74	1	1312	91	58	2	0	1	10	106	116
CoronarySmoothMuscleCells	45	210	9	10	261	70	1001	25	7	3	4	124	106	7	13
CoronaryVenousEndothelialCells	82	117	13	17	202	103	324	25	4	36	2	112	93	4	3
CoronaryVesselAdventitialFibroblasts	69	341	264	125	207	6	1911	188	76	147	51	0	117	91	58
DendriticCellsMature	4	0	1	5	2	40	4	0	1	0	0	0	126	0	1
DendriticCellsType1	21	16	3	4	31	111	78	4	15	2	0	17	298	4	5
DuctusArteriosusSmoothMuscleCells	232	1	0	0	70	1001	126	27	0	1	4	1	16	0	0
EndocardialCells	11	1420	78	64	1487	1	3038	424	193	316	154	0	1	81	163
EndocardialCushionCells	0	10	8	6	312	0	199	79	0	1	4	0	0	0	0
EpicardiumDerivedCells	229	149	2	2	177	104	420	10	0	2	9	171	72	0	0
GreatVesselAdventitialFibroblasts	14227	333	65	935	2881	7145	22626	658	13	136	10	3246	9309	4	5
GreatVesselArterialEndothelialCells	727	2	0	7	595	355	183	41	0	7	20	0	337	0	0
GreatVesselSmoothMuscleCells	9064	26	5	35	5062	3928	2459	267	0	22	177	0	1946	0	1
GreatVesselVenousEndothelialCells	6	17	8	29	174	15	156	18	0	38	0	5	234	1	2
InnateLymphoidCells	51	134	8	4	178	221	787	2	7	2	1	20	296	4	4
LymphNodeFibroblasticReticularCells	15	0	0	13	2	326	51	8	0	1	0	29	710	0	0
LymphaticEndothelialCells	473	88	34	16	173	319	487	98	29	6	2	218	437	18	13
MacrophagesATF3pos	121	147	4	4	146	57	928	8	12	6	6	355	36	9	5
MacrophagesCX3CR1pos	326	37	5	2	622	88	835	2	3	1	1	18	97	3	6
MacrophagesLYVE1pos	834	759	293	201	1373	242	5117	82	655	60	17	361	507	275	224
MacrophagesTIMD4pos	6	11	1	5	29	105	116	1	1	0	1	2	192	0	0
MastCells	57	22	19	17	16	61	467	1	85	0	0	12	56	36	17
Megakaryocytes	0	24	3	1	34	5	252	7	13	5	1	0	1	1	13
MesothelialEpicardialCells	2	236	64	55	271	47	937	54	18	41	5	961	110	24	14
MonocyteDerivedCells	19	34	5	7	44	49	207	16	63	2	1	6	148	32	28
Monocytes	39	175	2	2	105	24	498	0	8	1	0	10	28	6	2
MonocytesMPOpos	5	115	0	1	55	2	204	3	6	0	0	0	19	1	3
MyocardialInterstitialFibroblasts	6	1163	250	81	499	1	7262	1285	1346	133	44	0	6	790	1014
Myofibroblasts	15	611	397	184	210	2	3117	202	83	843	20	0	28	114	169
NaturalKillerCells	129	105	14	26	124	460	651	6	53	14	0	72	819	4	6
NeuronPrecursors	29	2	2	5	287	20	394	2	0	24	0	1	9	0	1
ParasympatheticNeurons	2	1	3	23	194	1	274	4	0	36	0	0	11	0	0
PericardialCellsFibrous	0	3	0	0	28	7	94	0	0	0	0	1857	29	0	0
PericardialCellsIntermediate	5	30	0	29	506	37	2459	1	0	0	0	9849	124	0	0
PericardialCellsParietal	0	0	0	11	1	3	249	3	0	0	1	1482	3	0	0
PlasmacytoidDendriticCells	8	10	0	2	16	165	66	0	4	0	0	3	331	1	2
ProBCells	9	182	4	5	26	168	537	1	7	0	0	12	350	0	0
SchwannCellPrecursors	48	36	17	28	243	40	687	28	24	30	0	42	34	18	3
SchwannCells	113	32	8	24	523	263	890	37	16	37	4	7	303	4	2
SinoatrialNodePacemakerCells	6	9	1	54	124	0	428	5	0	301	0	0	53	0	0
SubEpicardialFibroblasts	26	657	252	1297	643	7	4483	595	202	317	44	2	376	96	122
SympatheticNeurons	43	6	2	28	630	3	306	8	0	22	0	0	7	0	0
TCellsCD4pos	247	17	2	32	54	1743	652	6	14	8	0	17	2860	1	7
TCellsCD8pos	119	13	2	4	15	767	155	1	2	0	0	6	1212	0	1
TregsCD4pos	36	41	1	10	46	570	304	1	3	0	0	6	1074	3	1
ValveEndothelialCells	5	54	0	3	877	1	302	14	0	2	31	0	5	0	2
ValveInterstitialCells	6	1171	47	4	2865	2	2549	257	7	7	436	0	40	0	7
VentricularCardiomyocytesCycling	0	1181	105	2	254	0	4957	563	210	3	85	0	0	369	466
VentricularCardiomyocytesLeftCompact	0	1263	214	10	139	0	10692	1594	1029	0	46	0	0	299	305
VentricularCardiomyocytesLeftTrabeculated	0	476	86	6	127	0	4720	720	701	8	50	0	0	60	43
VentricularCardiomyocytesRightCompact	0	663	399	7	342	0	8246	819	371	1	89	0	0	2475	2803
VentricularCardiomyocytesRightTrabeculated	0	195	45	0	55	0	1698	260	40	0	13	0	0	293	502
VentricularConductionSystemDistal	0	95	6	3	78	0	633	47	45	5	12	0	0	18	18
VentricularConductionSystemProximal	0	100	159	1	264	0	1232	149	119	1	116	0	0	34	34
