## Supplementary material for "A human developing heart atlas reveals cardiovascular cell diversity for in vitro model benchmarking": Suppl table 04

### Sheet: overall
	Train dataset
		Overall	Only CMs	R vs L
		Accuracy	R vs L vs other Accuracy	R precision	L precision
	Model1a	0.81	0.84	0.91	0.92
	Model2a	0.88	0.91	0.96	0.95
	Model2b	0.77	0.91	0.93	0.93
	CmageR CellTypist Filtered	0.95	NA	0.93	0.93
	CmageR CellTypist Uniltered	NA	NA	0.83	0.86
	Held-out Independent data (Farah2024), using dissection region as ground-truth
		Overall	Only CMs	R vs L
		Accuracy	R vs L vs other Accuracy	R precision	L precision
	Model1a	0.918	0.71	0.7	0.97
	Model2a	0.86	0.73	0.81	0.95
	Model2b	0.0102	0.72	0.77	0.96
	CmageR CellTypist Filtered	0.94	NA	0.83	0.98
	CmageR CellTypist Uniltered	NA	NA	0.69	0.96
	Held-out overall accuracy in model 1a, model 2a, and both CmageR CellTypist models reflects aggregation of fine_grains into the original cluster annotation granularities.

### Sheet: Model1a
Model 1a: Model trained on the entire dataset using scVI, then scANVI with fine_grain as classification label
# Train dataset: L and R refers to vCM labelled populations of LeftTrabeculated, or LeftCompact, or RightTrabeculated or RightCompact. “Other” is comprised of atrial, and conduction system.
All cardiomyocytes						Only LEFT vs RIGHT
		Reference						Reference
		L	R	other				L	R
Predicted	L	23073	1885	1075		Predicted	L	23073	1885
	R	2505	25987	895			R	2505	25987
	other	3616	2140	13708			other
	Accuracy:	0.838203					LR accuracy:	0.917867
	Right precision:	0.884303					Right precision:	0.912081
	Left precision:	0.886298					Left precision:	0.924473
# Test dataset (Farah 2024): L and R refers to vCM labelled populations from the LV and RV dissected regions. “Other” is comprised of atrial, and conduction system, and vCMs identified in all other non LV or RV regions, including IVS.
All cardiomyocytes						Only LEFT vs RIGHT
		Reference						Reference
		L	R	other				L	R
Predicted	L	4733	163	3025		Predicted	L	4733	163
	R	2464	5757	3807			R	2464	5757
	other	4618	2013	29038			other
	LR accuracy:	0.710705					LR accuracy:	0.799726
	Right precision:	0.478633					Right precision:	0.70028
	Left precision:	0.597526					Left precision:	0.966708
# The “other” reference overlapping with the L or R are almost entirely from vCM labelled cells from the IVS region (left: 3006, right: 3675)
# stem cell models (10 articles, 83 conditions): Input cells were first subset for “Cardiomyocytes” as predicted by our coarse_grain CellTypist model.
	L	R	other	Right %
Funakoshi2021_D20CM	82	1910	1196	0.958835
Funakoshi2021_IMCM	96	1414	682	0.936424
Funakoshi2021_MatCM	5	2158	217	0.997688
Galdos2023_WTC-DAY0	0	0	418	#DIV/0!
Galdos2023_WTC-DAY1	0	0	739	#DIV/0!
Galdos2023_WTC-DAY2	0	0	517	#DIV/0!
Galdos2023_WTC-DAY3	0	0	410	#DIV/0!
Galdos2023_WTC-DAY4	0	0	451	#DIV/0!
Galdos2023_WTC-DAY5	0	0	445	#DIV/0!
Galdos2023_WTC-DAY6	0	1	540	1
Galdos2023_WTC-DAY7	1	5	1159	0.833333
Galdos2023_WTC-DAY11	124	620	1083	0.833333
Galdos2023_WTC-DAY13	57	140	1040	0.71066
Galdos2023_WTC-DAY15	70	309	174	0.815303
Galdos2023_WTC-DAY30	351	424	244	0.547097
Galdos2023_LMNA-DAY0	0	1	254	1
Galdos2023_LMNA-DAY1	0	0	613	#DIV/0!
Galdos2023_LMNA-DAY2	0	0	612	#DIV/0!
Galdos2023_LMNA-DAY3	0	0	336	#DIV/0!
Galdos2023_LMNA-DAY4	0	0	300	#DIV/0!
Galdos2023_LMNA-DAY5	0	0	488	#DIV/0!
Galdos2023_LMNA-DAY6	0	0	374	#DIV/0!
Galdos2023_LMNA-DAY7	4	6	854	0.6
Galdos2023_LMNA-DAY11	24	53	516	0.688312
Galdos2023_LMNA-DAY13	27	68	324	0.715789
Galdos2023_LMNA-DAY15	198	86	370	0.302817
Galdos2023_LMNA-DAY30	17	279	580	0.942568
Ou2021_d0	5	0	12474	0
Ou2021_d2	0	0	5311	#DIV/0!
Ou2021_d4	0	0	4537	#DIV/0!
Ou2021_d10	15	316	3086	0.954683
Wiesinger2022_D0_hiPSC	0	0	89	#DIV/0!
Wiesinger2022_D4_hiPSC	0	0	210	#DIV/0!
Wiesinger2022_D5_hiPSC	0	0	168	#DIV/0!
Wiesinger2022_D6_hiPSC	0	0	290	#DIV/0!
Wiesinger2022_D10_hiPSC	2	11	407	0.846154
Wiesinger2022_D19_VCM	12	190	300	0.940594
Wiesinger2022_D19_ACM	2	39	555	0.95122
Wiesinger2022_D19_SANCM	10	16	595	0.615385
Wiesinger2022_D19_SANCMwithTGFB2	2	2	222	0.5
Selvakumar2024_V_iPSC_CMs	2567	1953	4279	0.43208
Selvakumar2024_RA_iPSC_CMs	36	73	1718	0.669725
Giacomelli2020_CMS1	63	690	777	0.916335
Giacomelli2020_CMS2	7	519	1160	0.986692
Giacomelli2020_MT1	1	448	2410	0.997773
Giacomelli2020_MT2	5	338	1866	0.985423
Cheng2023_CS_01	1	286	24	0.996516
Cheng2023_CS_02	21	374	169	0.946835
Cheng2023_hvCAS_01	0	404	69	1
Cheng2023_hvCAS_02	13	392	136	0.967901
Cheng2023_hvCOC_01	0	334	67	1
Cheng2023_hvCOC_02	1	142	23	0.993007
Cheng2023_hvCOC_03	0	52	29	1
Cheng2023_hvCTS_01	0	56	18	1
Cheng2023_hvCTS_02	8	479	207	0.983573
Cheng2023_hvCTS_03	24	788	476	0.970443
Schmidt2023_Atria_d9p5_TNI	49	3931	2861	0.987688
Schmidt2023_AVC_d9p5_TNI	0	1074	5786	1
Schmidt2023_AVC_d9p5_TNT2	2	4494	5600	0.999555
Schmidt2023_LV_d7p5_TNI	68	8598	2238	0.992153
Schmidt2023_LV_d7p5_TNT2	16	7168	1575	0.997773
Schmidt2023_OFT_d9p5_TNI	5	7975	2759	0.999373
Schmidt2023_OFT_d9p5_TNT2	111	9467	2559	0.988411
Schmidt2023_RV_d9p5_TNI	5	7438	552	0.999328
Schmidt2023_RV_d9p5_TNT2	4	8990	756	0.999555
Yang2022_ASHF_DAY20	2	1056	1747	0.99811
Yang2022_ASHF_DAY6	0	0	1307	#DIV/0!
Yang2022_FHF_DAY20	39	1030	959	0.963517
Yang2022_FHF_DAY3	0	0	1687	#DIV/0!
Yang2022_FHF_DAY4	0	0	2098	#DIV/0!
Yang2022_FHF_DAY6	8	79	2357	0.908046
Yang2022_PSHF_DAY20	0	13	1871	1
Yang2022_PSHF_DAY6	0	0	907	#DIV/0!
Yang2022_SHF_DAY3	0	0	3613	#DIV/0!
Yang2022_SHF_DAY4	0	0	4633	#DIV/0!
Meier2023_Day2	0	0	1937	#DIV/0!
Meier2023_Day3	0	0	1968	#DIV/0!
Meier2023_Day4	0	0	1685	#DIV/0!
Meier2023_Day5	0	0	2668	#DIV/0!
Meier2023_Day7	2	46	4587	0.958333
Meier2023_Day10	8	75	5714	0.903614
Meier2023_Day15	5	85	4587	0.944444
Meier2023_Day30	1	202	3969	0.995074
totals:	4176	77097	129588

### Sheet: Model2a
Model 2a: Model trained on all cardiomyocytes from our data, with classification label of fine_grain.
# Train dataset: L and R refers to vCM labelled populations of LeftTrabeculated, or LeftCompact, or RightTrabeculated or RightCompact. “Other” is comprised of atrial, and conduction system.
All cardiomyocytes						Only LEFT vs RIGHT
		Reference						Reference
		L	R	other				L	R
Predicted	L	26117	1463	354		Predicted	L	26117	1463
	R	1138	25987	207			R	1138	25987
	other	1939	1843	15117			other
	Accuracy:	0.906371					LR accuracy:	0.952454
	Right precision:	0.95079					Right precision:	0.958046
	Left precision:	0.934954					Left precision:	0.946954
# Test dataset (Farah 2024): L and R refers to vCM labelled populations from the LV and RV dissected regions. “Other” is comprised of atrial, and conduction system, and vCMs identified in all other non LV or RV regions, including IVS.
All cardiomyocytes						Only LEFT vs RIGHT
		Reference						Reference
		L	R	other				L	R
Predicted	L	6289	285	4343		Predicted	L	6289	285
	R	1171	5028	2340			R	1171	5028
	other	4355	2620	29187			other
	LR accuracy:	0.728253					LR accuracy:	0.88601
	Right precision:	0.588828					Right precision:	0.811099
	Left precision:	0.576074					Left precision:	0.956647
# The “other” reference overlapping with the L or R are almost entirely from vCM labelled cells from the IVS region (left: 4320, right: 2265)
# stem cell models (10 articles, 83 conditions): Input cells were first subset for “Cardiomyocytes” as predicted by our coarse_grain CellTypist model.
	L	R	other	Right %
Funakoshi2021_D20CM	109	1363	1716	0.925951
Funakoshi2021_IMCM	151	952	1089	0.863101
Funakoshi2021_MatCM	108	1929	343	0.946981
Galdos2023_WTC-DAY0	0	0	418	#DIV/0!
Galdos2023_WTC-DAY1	7	0	732	0
Galdos2023_WTC-DAY2	7	0	510	0
Galdos2023_WTC-DAY3	10	0	400	0
Galdos2023_WTC-DAY4	8	0	443	0
Galdos2023_WTC-DAY5	30	0	415	0
Galdos2023_WTC-DAY6	13	3	525	0.1875
Galdos2023_WTC-DAY7	37	34	1094	0.478873
Galdos2023_WTC-DAY11	342	667	818	0.661051
Galdos2023_WTC-DAY13	4	43	1190	0.914894
Galdos2023_WTC-DAY15	31	225	297	0.878906
Galdos2023_WTC-DAY30	329	369	321	0.528653
Galdos2023_LMNA-DAY0	2	0	253	0
Galdos2023_LMNA-DAY1	1	0	612	0
Galdos2023_LMNA-DAY2	4	0	608	0
Galdos2023_LMNA-DAY3	1	0	335	0
Galdos2023_LMNA-DAY4	2	0	298	0
Galdos2023_LMNA-DAY5	4	0	484	0
Galdos2023_LMNA-DAY6	6	1	367	0.142857
Galdos2023_LMNA-DAY7	19	12	833	0.387097
Galdos2023_LMNA-DAY11	52	112	429	0.682927
Galdos2023_LMNA-DAY13	26	38	355	0.59375
Galdos2023_LMNA-DAY15	116	117	421	0.502146
Galdos2023_LMNA-DAY30	19	309	548	0.942073
Ou2021_d0	583	0	11896	0
Ou2021_d2	247	0	5064	0
Ou2021_d4	32	0	4505	0
Ou2021_d10	34	6	3377	0.15
Wiesinger2022_D0_hiPSC	0	0	89	#DIV/0!
Wiesinger2022_D4_hiPSC	0	0	210	#DIV/0!
Wiesinger2022_D5_hiPSC	0	0	168	#DIV/0!
Wiesinger2022_D6_hiPSC	0	0	290	#DIV/0!
Wiesinger2022_D10_hiPSC	0	0	420	#DIV/0!
Wiesinger2022_D19_VCM	10	33	459	0.767442
Wiesinger2022_D19_ACM	4	3	589	0.428571
Wiesinger2022_D19_SANCM	8	0	613	0
Wiesinger2022_D19_SANCMwithTGFB2	3	1	222	0.25
Selvakumar2024_V_iPSC_CMs	2381	1154	5264	0.32645
Selvakumar2024_RA_iPSC_CMs	90	81	1656	0.473684
Giacomelli2020_CMS1	148	697	685	0.824852
Giacomelli2020_CMS2	87	381	1218	0.814103
Giacomelli2020_MT1	111	313	2435	0.738208
Giacomelli2020_MT2	140	296	1773	0.678899
Cheng2023_CS_01	16	203	92	0.926941
Cheng2023_CS_02	56	266	242	0.826087
Cheng2023_hvCAS_01	2	272	199	0.992701
Cheng2023_hvCAS_02	7	137	397	0.951389
Cheng2023_hvCOC_01	2	248	151	0.992
Cheng2023_hvCOC_02	2	111	53	0.982301
Cheng2023_hvCOC_03	0	16	65	1
Cheng2023_hvCTS_01	0	40	34	1
Cheng2023_hvCTS_02	15	369	310	0.960938
Cheng2023_hvCTS_03	53	641	594	0.923631
Schmidt2023_Atria_d9p5_TNI	68	902	5871	0.929897
Schmidt2023_AVC_d9p5_TNI	16	40	6804	0.714286
Schmidt2023_AVC_d9p5_TNT2	6	19	10071	0.76
Schmidt2023_LV_d7p5_TNI	274	1230	9400	0.817819
Schmidt2023_LV_d7p5_TNT2	138	2735	5886	0.951967
Schmidt2023_OFT_d9p5_TNI	17	176	10546	0.911917
Schmidt2023_OFT_d9p5_TNT2	208	677	11252	0.764972
Schmidt2023_RV_d9p5_TNI	153	2630	5212	0.945023
Schmidt2023_RV_d9p5_TNT2	8	1833	7909	0.995655
Yang2022_ASHF_DAY20	17	334	2454	0.951567
Yang2022_ASHF_DAY6	0	0	1307	#DIV/0!
Yang2022_FHF_DAY20	44	285	1699	0.866261
Yang2022_FHF_DAY3	5	0	1682	0
Yang2022_FHF_DAY4	4	0	2094	0
Yang2022_FHF_DAY6	1	1	2442	0.5
Yang2022_PSHF_DAY20	31	52	1801	0.626506
Yang2022_PSHF_DAY6	1	0	906	0
Yang2022_SHF_DAY3	2	0	3611	0
Yang2022_SHF_DAY4	9	0	4624	0
Meier2023_Day2	13	0	1924	0
Meier2023_Day3	2	0	1966	0
Meier2023_Day4	12	0	1673	0
Meier2023_Day5	10	0	2658	0
Meier2023_Day7	22	22	4591	0.5
Meier2023_Day10	48	79	5670	0.622047
Meier2023_Day15	11	99	4567	0.9
Meier2023_Day30	18	193	3961	0.914692
totals:	6607	22749	181505

### Sheet: Model2b
Model 2b: Model trained on all cardiomyocytes from our data assigned with label of “L” for left vCM, “R” for right vCM, or “other” for atrial or conductive system cardiomyocytes., combined with the post-conception week (e.g, L_4W, R_13W, or other_15W).
Results here are shown by collapsing the predicted “time” component into only L vs R. This approach was taken to allow later RvCM or LvCM to retain a particular signature for alligning to earlier or later RvCM or LvCM.
# Train dataset: L and R refers to vCM labelled populations of LeftTrabeculated, or LeftCompact, or RightTrabeculated or RightCompact. “Other” is comprised of atrial, and conduction system.
All cardiomyocytes						Only LEFT vs RIGHT
		Reference						Reference
		L	R	other				L	R
Predicted	L	19930	1405	1299		Predicted	L	19930	1405
	R	1324	17554	1232			R	1324	17554
	other	1334	357	30449			other
	Accuracy:	0.907176					LR accuracy:	0.932136
	Right precision:	0.872899					Right precision:	0.929865
	Left precision:	0.880534					Left precision:	0.934146
# Test dataset (Farah 2024): L and R refers to vCM labelled populations from the LV and RV dissected regions. “Other” is comprised of atrial, and conduction system, and vCMs identified in all other non LV or RV regions, including IVS.
All cardiomyocytes						Only LEFT vs RIGHT
		Reference						Reference
		L	R	other				L	R
Predicted	L	6400	234	4718		Predicted	L	6400	234
	R	1864	6397	3991			R	1864	6397
	other	3551	1302	27161			other
	LR accuracy:	0.718436					LR accuracy:	0.859147
	Right precision:	0.522119					Right precision:	0.774361
	Left precision:	0.563777					Left precision:	0.964727
# The “other” reference overlapping with the L or R are almost entirely from vCM labelled cells from the IVS region (left: 4320, right: 2265)
# stem cell models (10 articles, 83 conditions): Input cells were first subset for “Cardiomyocytes” as predicted by our coarse_grain CellTypist model.
	L	R	other	Right %
Funakoshi2021_D20CM	101	2287	800	0.957705
Funakoshi2021_IMCM	261	1682	249	0.865672
Funakoshi2021_MatCM	18	2224	138	0.991971
Galdos2023_WTC-DAY0	0	1	417	1
Galdos2023_WTC-DAY1	13	1	725	0.0714286
Galdos2023_WTC-DAY2	4	0	513	0
Galdos2023_WTC-DAY3	3	0	407	0
Galdos2023_WTC-DAY4	3	1	447	0.25
Galdos2023_WTC-DAY5	7	0	438	0
Galdos2023_WTC-DAY6	10	14	517	0.583333
Galdos2023_WTC-DAY7	26	84	1055	0.763636
Galdos2023_WTC-DAY11	307	974	546	0.760343
Galdos2023_WTC-DAY13	3	426	808	0.993007
Galdos2023_WTC-DAY15	25	389	139	0.939614
Galdos2023_WTC-DAY30	324	589	106	0.645126
Galdos2023_LMNA-DAY0	0	3	252	1
Galdos2023_LMNA-DAY1	2	0	611	0
Galdos2023_LMNA-DAY2	11	0	601	0
Galdos2023_LMNA-DAY3	3	0	333	0
Galdos2023_LMNA-DAY4	1	3	296	0.75
Galdos2023_LMNA-DAY5	1	8	479	0.888889
Galdos2023_LMNA-DAY6	1	14	359	0.933333
Galdos2023_LMNA-DAY7	8	51	805	0.864407
Galdos2023_LMNA-DAY11	34	231	328	0.871698
Galdos2023_LMNA-DAY13	16	91	312	0.850467
Galdos2023_LMNA-DAY15	104	289	261	0.735369
Galdos2023_LMNA-DAY30	37	640	199	0.945347
Ou2021_d0	162	10	12307	0.0581395
Ou2021_d2	71	5	5235	0.0657895
Ou2021_d4	8	37	4492	0.822222
Ou2021_d10	18	87	3312	0.828571
Wiesinger2022_D0_hiPSC	4	0	85	0
Wiesinger2022_D4_hiPSC	0	0	210	#DIV/0!
Wiesinger2022_D5_hiPSC	1	1	166	0.5
Wiesinger2022_D6_hiPSC	0	2	288	1
Wiesinger2022_D10_hiPSC	0	49	371	1
Wiesinger2022_D19_VCM	8	187	307	0.958974
Wiesinger2022_D19_ACM	2	27	567	0.931034
Wiesinger2022_D19_SANCM	9	27	585	0.75
Wiesinger2022_D19_SANCMwithTGFB2	7	27	192	0.794118
Selvakumar2024_V_iPSC_CMs	2647	2577	3575	0.4933
Selvakumar2024_RA_iPSC_CMs	173	289	1365	0.625541
Giacomelli2020_CMS1	442	824	264	0.650869
Giacomelli2020_CMS2	65	684	937	0.913218
Giacomelli2020_MT1	622	1630	607	0.723801
Giacomelli2020_MT2	545	822	842	0.601317
Cheng2023_CS_01	23	263	25	0.91958
Cheng2023_CS_02	53	360	151	0.871671
Cheng2023_hvCAS_01	0	432	41	1
Cheng2023_hvCAS_02	14	382	145	0.964646
Cheng2023_hvCOC_01	0	359	42	1
Cheng2023_hvCOC_02	0	147	19	1
Cheng2023_hvCOC_03	0	56	25	1
Cheng2023_hvCTS_01	0	53	21	1
Cheng2023_hvCTS_02	8	529	157	0.985102
Cheng2023_hvCTS_03	35	850	403	0.960452
Schmidt2023_Atria_d9p5_TNI	50	1481	5310	0.967342
Schmidt2023_AVC_d9p5_TNI	32	626	6202	0.951368
Schmidt2023_AVC_d9p5_TNT2	3	247	9846	0.988
Schmidt2023_LV_d7p5_TNI	106	2581	8217	0.960551
Schmidt2023_LV_d7p5_TNT2	52	4693	4014	0.989041
Schmidt2023_OFT_d9p5_TNI	2	840	9897	0.997625
Schmidt2023_OFT_d9p5_TNT2	66	4080	7991	0.984081
Schmidt2023_RV_d9p5_TNI	8	3505	4482	0.997723
Schmidt2023_RV_d9p5_TNT2	0	1956	7794	1
Yang2022_ASHF_DAY20	79	1095	1631	0.932709
Yang2022_ASHF_DAY6	6	4	1297	0.4
Yang2022_FHF_DAY20	63	682	1283	0.915436
Yang2022_FHF_DAY3	4	6	1677	0.6
Yang2022_FHF_DAY4	3	3	2092	0.5
Yang2022_FHF_DAY6	4	9	2431	0.692308
Yang2022_PSHF_DAY20	46	123	1715	0.727811
Yang2022_PSHF_DAY6	0	0	907	#DIV/0!
Yang2022_SHF_DAY3	11	0	3602	0
Yang2022_SHF_DAY4	8	12	4613	0.6
Meier2023_Day2	24	2	1911	0.0769231
Meier2023_Day3	25	7	1936	0.21875
Meier2023_Day4	39	2	1644	0.0487805
Meier2023_Day5	12	4	2652	0.25
Meier2023_Day7	62	275	4298	0.816024
Meier2023_Day10	232	431	5134	0.650075
Meier2023_Day15	130	2031	2516	0.939843
Meier2023_Day30	83	920	3169	0.917248
totals:	7390	46333	157138

### Sheet: CMageR_CellTypist_Filtered
CMageR CellTypist Model Filtered: Three CellTypist models trained on all of our data, coarse_grain, mid_grain, and fine_grain. Here the results are at a fine_grain level as the model labels for Left vs Right vCMs are at the fine_grain level. Mid_grain and fine_grain maximum probability arguments were made after subsetting the probability matrices by the membership in each coarse_grain.
Results are are filtered using the filtering approach in the paper. Specifically, non-confident predictions are labelled as “unknown”, where confidence is determined by at least a 20-fold greater odds ratio of first vs second prediction.
# Train dataset: L and R refers to vCM labelled populations of LeftTrabeculated, or LeftCompact, or RightTrabeculated or RightCompact. “Other” is comprised of atrial, and conduction system.
All Cardiomyocytes panel not calculated here						Only LEFT vs RIGHT
								Reference
								L	R
						Predicted	L	529	38
							R	32	396
							other
							LR accuracy:	0.929648
							Right precision:	0.925234
							Left precision:	0.932981
# Test dataset (Farah 2024): L and R refers to vCM labelled populations from the LV and RV dissected regions. “Other” is comprised of atrial, and conduction system, and vCMs identified in all other non LV or RV regions, including IVS.
All Cardiomyocytes panel not calculated here						Only LEFT vs RIGHT
								Reference
								L	R
						Predicted	L	1628	19
							R	459	2246
							other
							LR accuracy:	0.890165
							Right precision:	0.830314
							Left precision:	0.988464
# stem cell models (10 articles, 83 conditions): Input cells were first subset for “Cardiomyocytes” as predicted by our coarse_grain CellTypist model.
	L	R	other	unknown	Right %
Funakoshi2021_D20CM	20	506	756	1906	0.961977
Funakoshi2021_IMCM	20	662	402	1108	0.970674
Funakoshi2021_MatCM	5	1799	127	449	0.997228
Galdos2023_WTC-DAY0	0	0	0	418	#DIV/0!
Galdos2023_WTC-DAY1	0	0	0	739	#DIV/0!
Galdos2023_WTC-DAY2	0	0	0	517	#DIV/0!
Galdos2023_WTC-DAY3	0	0	0	410	#DIV/0!
Galdos2023_WTC-DAY4	0	0	6	445	#DIV/0!
Galdos2023_WTC-DAY5	1	0	26	418	0
Galdos2023_WTC-DAY6	3	0	49	489	0
Galdos2023_WTC-DAY7	18	7	130	1010	0.28
Galdos2023_WTC-DAY11	83	136	127	1481	0.621005
Galdos2023_WTC-DAY13	0	37	452	748	1
Galdos2023_WTC-DAY15	4	120	140	289	0.967742
Galdos2023_WTC-DAY30	53	325	198	443	0.859788
Galdos2023_LMNA-DAY0	0	0	0	255	#DIV/0!
Galdos2023_LMNA-DAY1	0	0	0	613	#DIV/0!
Galdos2023_LMNA-DAY2	0	0	0	612	#DIV/0!
Galdos2023_LMNA-DAY3	0	0	0	336	#DIV/0!
Galdos2023_LMNA-DAY4	0	0	0	300	#DIV/0!
Galdos2023_LMNA-DAY5	0	0	12	476	#DIV/0!
Galdos2023_LMNA-DAY6	2	2	38	332	0.5
Galdos2023_LMNA-DAY7	6	5	106	747	0.454545
Galdos2023_LMNA-DAY11	17	44	71	461	0.721311
Galdos2023_LMNA-DAY13	0	16	133	270	1
Galdos2023_LMNA-DAY15	26	45	211	372	0.633803
Galdos2023_LMNA-DAY30	3	191	219	463	0.984536
Ou2021_d0	0	0	0	12479	#DIV/0!
Ou2021_d2	0	0	0	5311	#DIV/0!
Ou2021_d4	0	0	0	4537	#DIV/0!
Ou2021_d10	3	38	391	2985	0.926829
Wiesinger2022_D0_hiPSC	0	0	0	89	#DIV/0!
Wiesinger2022_D4_hiPSC	0	0	0	210	#DIV/0!
Wiesinger2022_D5_hiPSC	0	0	0	168	#DIV/0!
Wiesinger2022_D6_hiPSC	0	0	2	288	#DIV/0!
Wiesinger2022_D10_hiPSC	0	6	56	358	1
Wiesinger2022_D19_VCM	0	55	56	391	1
Wiesinger2022_D19_ACM	0	5	263	328	1
Wiesinger2022_D19_SANCM	0	1	390	230	1
Wiesinger2022_D19_SANCMwithTGFB2	0	1	65	160	1
Selvakumar2024_V_iPSC_CMs	473	234	2624	5468	0.330976
Selvakumar2024_RA_iPSC_CMs	8	12	808	999	0.6
Giacomelli2020_CMS1	42	218	98	1172	0.838462
Giacomelli2020_CMS2	8	181	191	1306	0.957672
Giacomelli2020_MT1	3	636	593	1627	0.995305
Giacomelli2020_MT2	5	337	414	1453	0.98538
Cheng2023_CS_01	2	148	14	147	0.986667
Cheng2023_CS_02	18	163	58	325	0.900552
Cheng2023_hvCAS_01	0	222	61	190	1
Cheng2023_hvCAS_02	2	198	53	288	0.99
Cheng2023_hvCOC_01	0	218	4	179	1
Cheng2023_hvCOC_02	0	106	6	54	1
Cheng2023_hvCOC_03	0	38	0	43	1
Cheng2023_hvCTS_01	0	39	1	34	1
Cheng2023_hvCTS_02	1	206	54	433	0.995169
Cheng2023_hvCTS_03	14	359	102	813	0.962466
Schmidt2023_Atria_d9p5_TNI	1	20	4076	2744	0.952381
Schmidt2023_AVC_d9p5_TNI	0	1	6179	680	1
Schmidt2023_AVC_d9p5_TNT2	0	0	9304	792	#DIV/0!
Schmidt2023_LV_d7p5_TNI	1	267	4469	6167	0.996269
Schmidt2023_LV_d7p5_TNT2	9	556	3256	4938	0.984071
Schmidt2023_OFT_d9p5_TNI	0	23	7100	3616	1
Schmidt2023_OFT_d9p5_TNT2	0	7	9133	2997	1
Schmidt2023_RV_d9p5_TNI	0	561	2365	5069	1
Schmidt2023_RV_d9p5_TNT2	0	348	4397	5005	1
Yang2022_ASHF_DAY20	0	153	1072	1580	1
Yang2022_ASHF_DAY6	0	0	3	1304	#DIV/0!
Yang2022_FHF_DAY20	2	155	674	1197	0.987261
Yang2022_FHF_DAY3	0	0	0	1687	#DIV/0!
Yang2022_FHF_DAY4	0	0	0	2098	#DIV/0!
Yang2022_FHF_DAY6	0	6	214	2224	1
Yang2022_PSHF_DAY20	3	0	1387	494	0
Yang2022_PSHF_DAY6	0	0	3	904	#DIV/0!
Yang2022_SHF_DAY3	0	0	0	3613	#DIV/0!
Yang2022_SHF_DAY4	0	0	0	4633	#DIV/0!
Meier2023_Day2	0	0	0	1937	#DIV/0!
Meier2023_Day3	0	0	0	1968	#DIV/0!
Meier2023_Day4	0	0	0	1685	#DIV/0!
Meier2023_Day5	0	0	12	2656	#DIV/0!
Meier2023_Day7	5	9	525	4096	0.642857
Meier2023_Day10	11	66	1113	4607	0.857143
Meier2023_Day15	2	209	1317	3149	0.990521
Meier2023_Day30	7	152	1288	2725	0.955975
totals:	881	9849	67394	132737

### Sheet: CMageR_CellTypist_Unfiltered
CmageR CellTypist Model Unfiltered: Three CellTypist models trained on all of our data, coarse_grain, mid_grain, and fine_grain. Here the results are at a fine_grain level as the model labels for Left vs Right vCMs are at the fine_grain level. Mid_grain and fine_grain maximum probability arguments were made after subsetting the probability matrices by the membership in each coarse_grain.
Results are are unfiltered.
# Train dataset: L and R refers to vCM labelled populations of LeftTrabeculated, or LeftCompact, or RightTrabeculated or RightCompact. “Other” is comprised of atrial, and conduction system.
All Cardiomyocytes panel not calculated here						Only LEFT vs RIGHT
								Reference
								L	R
						Predicted	L	836	131
							R	143	722
							other
							LR accuracy:	0.850437
							Right precision:	0.834682
							Left precision:	0.864529
# Test dataset (Farah 2024): L and R refers to vCM labelled populations from the LV and RV dissected regions. “Other” is comprised of atrial, and conduction system, and vCMs identified in all other non LV or RV regions, including IVS.
All Cardiomyocytes panel not calculated here						Only LEFT vs RIGHT
								Reference
								L	R
						Predicted	L	4682	198
							R	2274	5118
							other
							LR accuracy:	0.798566
							Right precision:	0.69237
							Left precision:	0.959426
# stem cell models (10 articles, 83 conditions): Input cells were first subset for “Cardiomyocytes” as predicted by our coarse_grain CellTypist model.
	L	R	other	Right %
Funakoshi2021_D20CM	88	1447	1653	0.942671
Funakoshi2021_IMCM	95	1273	824	0.930556
Funakoshi2021_MatCM	27	2092	261	0.987258
Galdos2023_WTC-DAY0	0	0	418	#DIV/0!
Galdos2023_WTC-DAY1	0	0	739	#DIV/0!
Galdos2023_WTC-DAY2	1	0	516	0
Galdos2023_WTC-DAY3	0	0	410	#DIV/0!
Galdos2023_WTC-DAY4	1	0	450	0
Galdos2023_WTC-DAY5	14	1	430	0.0666667
Galdos2023_WTC-DAY6	19	6	516	0.24
Galdos2023_WTC-DAY7	98	62	1005	0.3875
Galdos2023_WTC-DAY11	334	559	934	0.62598
Galdos2023_WTC-DAY13	4	169	1064	0.976879
Galdos2023_WTC-DAY15	23	238	292	0.911877
Galdos2023_WTC-DAY30	143	503	373	0.778638
Galdos2023_LMNA-DAY0	1	3	251	0.75
Galdos2023_LMNA-DAY1	0	0	613	#DIV/0!
Galdos2023_LMNA-DAY2	0	0	612	#DIV/0!
Galdos2023_LMNA-DAY3	0	0	336	#DIV/0!
Galdos2023_LMNA-DAY4	0	0	300	#DIV/0!
Galdos2023_LMNA-DAY5	1	0	487	0
Galdos2023_LMNA-DAY6	11	14	349	0.56
Galdos2023_LMNA-DAY7	25	28	811	0.528302
Galdos2023_LMNA-DAY11	66	124	403	0.652632
Galdos2023_LMNA-DAY13	12	48	359	0.8
Galdos2023_LMNA-DAY15	81	117	456	0.590909
Galdos2023_LMNA-DAY30	23	358	495	0.939633
Ou2021_d0	11	18	12450	0.62069
Ou2021_d2	2	2	5307	0.5
Ou2021_d4	6	12	4519	0.666667
Ou2021_d10	38	189	3190	0.832599
Wiesinger2022_D0_hiPSC	1	0	88	0
Wiesinger2022_D4_hiPSC	0	1	209	1
Wiesinger2022_D5_hiPSC	1	1	166	0.5
Wiesinger2022_D6_hiPSC	0	0	290	#DIV/0!
Wiesinger2022_D10_hiPSC	0	49	371	1
Wiesinger2022_D19_VCM	7	173	322	0.961111
Wiesinger2022_D19_ACM	2	16	578	0.888889
Wiesinger2022_D19_SANCM	10	8	603	0.444444
Wiesinger2022_D19_SANCMwithTGFB2	4	11	211	0.733333
Selvakumar2024_V_iPSC_CMs	1392	1035	6372	0.426452
Selvakumar2024_RA_iPSC_CMs	49	44	1734	0.473118
Giacomelli2020_CMS1	195	671	664	0.774827
Giacomelli2020_CMS2	48	642	996	0.930435
Giacomelli2020_MT1	42	1374	1443	0.970339
Giacomelli2020_MT2	52	859	1298	0.94292
Cheng2023_CS_01	6	278	27	0.978873
Cheng2023_CS_02	50	327	187	0.867374
Cheng2023_hvCAS_01	0	397	76	1
Cheng2023_hvCAS_02	5	371	165	0.986702
Cheng2023_hvCOC_01	2	367	32	0.99458
Cheng2023_hvCOC_02	1	151	14	0.993421
Cheng2023_hvCOC_03	0	64	17	1
Cheng2023_hvCTS_01	0	59	15	1
Cheng2023_hvCTS_02	12	466	216	0.974895
Cheng2023_hvCTS_03	43	767	478	0.946914
Schmidt2023_Atria_d9p5_TNI	6	121	6714	0.952756
Schmidt2023_AVC_d9p5_TNI	0	9	6851	1
Schmidt2023_AVC_d9p5_TNT2	1	1	10094	0.5
Schmidt2023_LV_d7p5_TNI	30	1335	9539	0.978022
Schmidt2023_LV_d7p5_TNT2	59	1880	6820	0.969572
Schmidt2023_OFT_d9p5_TNI	0	233	10506	1
Schmidt2023_OFT_d9p5_TNT2	4	89	12044	0.956989
Schmidt2023_RV_d9p5_TNI	4	2172	5819	0.998162
Schmidt2023_RV_d9p5_TNT2	0	1550	8200	1
Yang2022_ASHF_DAY20	3	537	2265	0.994444
Yang2022_ASHF_DAY6	1	4	1302	0.8
Yang2022_FHF_DAY20	25	577	1426	0.958472
Yang2022_FHF_DAY3	0	0	1687	#DIV/0!
Yang2022_FHF_DAY4	0	0	2098	#DIV/0!
Yang2022_FHF_DAY6	5	67	2372	0.930556
Yang2022_PSHF_DAY20	14	8	1862	0.363636
Yang2022_PSHF_DAY6	0	0	907	#DIV/0!
Yang2022_SHF_DAY3	0	0	3613	#DIV/0!
Yang2022_SHF_DAY4	0	0	4633	#DIV/0!
Meier2023_Day2	1	0	1936	0
Meier2023_Day3	3	3	1962	0.5
Meier2023_Day4	3	0	1682	0
Meier2023_Day5	12	4	2652	0.25
Meier2023_Day7	85	151	4399	0.639831
Meier2023_Day10	109	406	5282	0.78835
Meier2023_Day15	28	735	3914	0.963303
Meier2023_Day30	41	461	3670	0.918327
totals:	3480	25737	181644

### Sheet: CMageR_CellTypist_LeftRightAll
vCMonly_Dataset_aggregate_OddsFilter	TrueLeft	FalseLeft	FalseRight	TrueRight	FalseRightRate	Accuracy
Sinha2025_NoFilter	836	131	143	722	0.165318	0.85
Sinha2025_Filter	529	38	32	396	0.0747664	0.93
Farah2024_NoFilter	7424	118	6730	3283	0.672126	0.61
Farah2024_Filter	2493	15	2079	1477	0.584646	0.655
DeBono2025_Filter	3721	186	227	1695	0.118106	0.929
Sinha2025_Anatomical_NoFilter	48	0	1	57	0.0172414	0.991
Sinha2025_Anatomical_Filter	45	0	1	54	0.0181818	0.99
Farah2024_Anatomical_NoFilter	4682	198	2274	5118	0.30763	0.799
Farah2024_Anatomical_Filter	1628	19	459	2246	0.169686	0.89
Cui2019_Anatomical_Filter	9	0	44	97	0.312057	0.707
