## Supplementary material for "A human developing heart atlas reveals cardiovascular cell diversity for in vitro model benchmarking": Suppl table 08

CellType	Dataset Name	Cell Line	CM Differentiation Dimensions	Culture before Dataset Dimensionality	Standard CM Protocol	Condition_Modification	Media	ConditionNames		culture_time	Data	cell_or_nuclei	Data Description	GEO	DOI
vCM	Funakoshi2021	HES2	3D	3D	EB, Growth Factor + Small Molecule	BMP4|ActivinA|FGF|IWP2|VEGF|CHIR|Insulin|XAV	DMEM	D20CM	D20	20	scRNA-seq	cell	10X	GSE152589	10.1038/s41467-021-23329-z
vCM	Funakoshi2021	HES2	3D	3D	EB, Growth Factor + Small Molecule	BMP4|ActivinA|FGF|IWP2|VEGF|CHIR|Insulin|XAV	DMEM	IMCM	IMCM	32	scRNA-seq	cell	10X	GSE152589	10.1038/s41467-021-23329-z
vCM	Funakoshi2021	HES2	3D	3D	EB, Growth Factor + Small Molecule	BMP4|ActivinA|FGF|IWP2|VEGF|CHIR|Insulin|XAV|PPDT	DMEM	MatCM	MatCM	32	scRNA-seq	cell	10X	GSE152589	10.1038/s41467-021-23329-z
Mesoderm	Galdos2023	WTC	2D	2D	Small molecule	CHIR|c59|Insulin	RPMI	WTC-DAY0	WTC-DAY0	0	scRNA-seq	cell	10X	GSE202398	10.7554/eLife.80075
Mesoderm	Galdos2023	WTC	2D	2D	Small molecule	CHIR|c59|Insulin	RPMI	WTC-DAY1	WTC-DAY1	1	scRNA-seq	cell	10X	GSE202398	10.7554/eLife.80075
Mesoderm	Galdos2023	WTC	2D	2D	Small molecule	CHIR|c59|Insulin	RPMI	WTC-DAY2	WTC-DAY2	2	scRNA-seq	cell	10X	GSE202398	10.7554/eLife.80075
Mesoderm	Galdos2023	WTC	2D	2D	Small molecule	CHIR|c59|Insulin	RPMI	WTC-DAY3	WTC-DAY3	3	scRNA-seq	cell	10X	GSE202398	10.7554/eLife.80075
Mesoderm	Galdos2023	WTC	2D	2D	Small molecule	CHIR|c59|Insulin	RPMI	WTC-DAY4	WTC-DAY4	4	scRNA-seq	cell	10X	GSE202398	10.7554/eLife.80075
vCM	Galdos2023	WTC	2D	2D	Small molecule	CHIR|c59|Insulin	RPMI	WTC-DAY5	WTC-DAY5	5	scRNA-seq	cell	10X	GSE202398	10.7554/eLife.80075
vCM	Galdos2023	WTC	2D	2D	Small molecule	CHIR|c59|Insulin	RPMI	WTC-DAY6	WTC-DAY6	6	scRNA-seq	cell	10X	GSE202398	10.7554/eLife.80075
vCM	Galdos2023	WTC	2D	2D	Small molecule	CHIR|c59|Insulin	RPMI	WTC-DAY7	WTC-DAY7	7	scRNA-seq	cell	10X	GSE202398	10.7554/eLife.80075
vCM	Galdos2023	WTC	2D	2D	Small molecule	CHIR|c59|Insulin	RPMI	WTC-DAY11	WTC-DAY11	11	scRNA-seq	cell	10X	GSE202398	10.7554/eLife.80075
vCM	Galdos2023	WTC	2D	2D	Small molecule	CHIR|c59|Insulin	RPMI	WTC-DAY13	WTC-DAY13	13	scRNA-seq	cell	10X	GSE202398	10.7554/eLife.80075
vCM	Galdos2023	WTC	2D	2D	Small molecule	CHIR|c59|Insulin	RPMI	WTC-DAY15	WTC-DAY15	15	scRNA-seq	cell	10X	GSE202398	10.7554/eLife.80075
vCM	Galdos2023	WTC	2D	2D	Small molecule	CHIR|c59|Insulin	RPMI	WTC-DAY30	WTC-DAY30	30	scRNA-seq	cell	10X	GSE202398	10.7554/eLife.80075
Mesoderm	Galdos2023	SCVI-111	2D	2D	Small molecule	CHIR|c59|Insulin	RPMI	LMNA-DAY0	LMNA-DAY0	0	scRNA-seq	cell	10X	GSE202398	10.7554/eLife.80075
Mesoderm	Galdos2023	SCVI-111	2D	2D	Small molecule	CHIR|c59|Insulin	RPMI	LMNA-DAY1	LMNA-DAY1	1	scRNA-seq	cell	10X	GSE202398	10.7554/eLife.80075
Mesoderm	Galdos2023	SCVI-111	2D	2D	Small molecule	CHIR|c59|Insulin	RPMI	LMNA-DAY2	LMNA-DAY2	2	scRNA-seq	cell	10X	GSE202398	10.7554/eLife.80075
Mesoderm	Galdos2023	SCVI-111	2D	2D	Small molecule	CHIR|c59|Insulin	RPMI	LMNA-DAY3	LMNA-DAY3	3	scRNA-seq	cell	10X	GSE202398	10.7554/eLife.80075
Mesoderm	Galdos2023	SCVI-111	2D	2D	Small molecule	CHIR|c59|Insulin	RPMI	LMNA-DAY4	LMNA-DAY4	4	scRNA-seq	cell	10X	GSE202398	10.7554/eLife.80075
vCM	Galdos2023	SCVI-111	2D	2D	Small molecule	CHIR|c59|Insulin	RPMI	LMNA-DAY5	LMNA-DAY5	5	scRNA-seq	cell	10X	GSE202398	10.7554/eLife.80075
vCM	Galdos2023	SCVI-111	2D	2D	Small molecule	CHIR|c59|Insulin	RPMI	LMNA-DAY6	LMNA-DAY6	6	scRNA-seq	cell	10X	GSE202398	10.7554/eLife.80075
vCM	Galdos2023	SCVI-111	2D	2D	Small molecule	CHIR|c59|Insulin	RPMI	LMNA-DAY7	LMNA-DAY7	7	scRNA-seq	cell	10X	GSE202398	10.7554/eLife.80075
vCM	Galdos2023	SCVI-111	2D	2D	Small molecule	CHIR|c59|Insulin	RPMI	LMNA-DAY11	LMNA-DAY11	11	scRNA-seq	cell	10X	GSE202398	10.7554/eLife.80075
vCM	Galdos2023	SCVI-111	2D	2D	Small molecule	CHIR|c59|Insulin	RPMI	LMNA-DAY13	LMNA-DAY13	13	scRNA-seq	cell	10X	GSE202398	10.7554/eLife.80075
vCM	Galdos2023	SCVI-111	2D	2D	Small molecule	CHIR|c59|Insulin	RPMI	LMNA-DAY15	LMNA-DAY15	15	scRNA-seq	cell	10X	GSE202398	10.7554/eLife.80075
vCM	Galdos2023	SCVI-111	2D	2D	Small molecule	CHIR|c59|Insulin	RPMI	LMNA-DAY30	LMNA-DAY30	30	scRNA-seq	cell	10X	GSE202398	10.7554/eLife.80075
Mesoderm	Ou2021	CA4024106_M and CA4027106_F	2D	2D	Small molecule	Cellapy kit	Induction Media 1	d0	Ou2021	0	scRNA-seq	cell	10X	GSE130731	10.1242/bio.053348
Mesoderm	Ou2021	CA4024106_M and CA4027106_F	2D	2D	Small molecule	Cellapy kit	Induction Media 1	d2	Ou2021	2	scRNA-seq	cell	10X	GSE130731	10.1242/bio.053348
Mesoderm	Ou2021	CA4024106_M and CA4027106_F	2D	2D	Small molecule	Cellapy kit	Induction Media 2	d4	Ou2021	4	scRNA-seq	cell	10X	GSE130731	10.1242/bio.053348
vCM	Ou2021	CA4024106_M and CA4027106_F	2D	2D	Small molecule	Cellapy kit	Induction Media 3	d10	Ou2021	10	scRNA-seq	cell	10X	GSE130731	10.1242/bio.053348
Mesoderm	Wiesinger2022	LUMC0099iCTRL04	2D	2D	Growth Factor + Small Molecule	BMP4|ActivinA|CHIR	BPEL	D0_hiPSC	Wiesinger2022	0	scRNA-seq	cell	SORT-seq	GSE189782	10.7554/elife.76781
Mesoderm	Wiesinger2022	LUMC0099iCTRL04	2D	2D	Growth Factor + Small Molecule	BMP4|ActivinA|CHIR|XAV	BPEL	D4_hiPSC	Wiesinger2022	4	scRNA-seq	cell	SORT-seq	GSE189782	10.7554/elife.76781
vCM	Wiesinger2022	LUMC0099iCTRL04	2D	2D	Growth Factor + Small Molecule	BMP4|ActivinA|CHIR|XAV	BPEL	D5_hiPSC	Wiesinger2022	5	scRNA-seq	cell	SORT-seq	GSE189782	10.7554/elife.76781
vCM	Wiesinger2022	LUMC0099iCTRL04	2D	2D	Growth Factor + Small Molecule	BMP4|ActivinA|CHIR|XAV	BPEL	D6_hiPSC	Wiesinger2022	6	scRNA-seq	cell	SORT-seq	GSE189782	10.7554/elife.76781
vCM	Wiesinger2022	LUMC0099iCTRL04	2D	2D	Growth Factor + Small Molecule	BMP4|ActivinA|CHIR|XAV	BPEL	D10_hiPSC	Wiesinger2022	10	scRNA-seq	cell	SORT-seq	GSE189782	10.7554/elife.76781
vCM	Wiesinger2022	LUMC0099iCTRL04	2D	2D	Growth Factor + Small Molecule	BMP4|ActivinA|CHIR|XAV	BPEL	D19_VCM	D19_VCM	19	scRNA-seq	cell	SORT-seq	GSE189782	10.7554/elife.76781
aCM	Wiesinger2022	LUMC0099iCTRL04	2D	2D	Growth Factor + Small Molecule	BMP4|ActivinA|CHIR|XAV|SB-431542|RetinoicAcid|PD-173074	BPEL	D19_ACM	D19_ACM	19	scRNA-seq	cell	SORT-seq	GSE189782	10.7554/elife.76781
CCS	Wiesinger2022	LUMC0099iCTRL04	2D	2D	Growth Factor + Small Molecule	BMP4|ActivinA|CHIR|XAV|RetinoicAcid	BPEL	D19_SANCM	D19_SANCM	19	scRNA-seq	cell	SORT-seq	GSE189782	10.7554/elife.76781
CCS	Wiesinger2022	LUMC0099iCTRL04	2D	2D	Growth Factor + Small Molecule	BMP4|ActivinA|CHIR|XAV|SB-431542|RetinoicAcid|PD-173074|TGFB2	BPEL	D19_SANCMwithTGFB2	D19_SANCM+TGFB2	19	scRNA-seq	cell	SORT-seq	GSE189782	10.7554/elife.76781
vCM	Selvakumar2024	H9	Bioreactor	Bioreactor	Small molecule	Y-27632|pNIPAM|Rapamycin|CHIR|IWP2|Insulin	RPMI	V_iPSC_CMs	V_iPSC_CMs	10	scRNA-seq	cell	10X	GSE248951	10.1038/s44161-023-00419-3
aCM	Selvakumar2024	H9	Bioreactor	Bioreactor	Small molecule	Y-27632|pNIPAM|Rapamycin|CHIR|IWP2|Insulin|RetinoicAcid	RPMI	RA_iPSC_CMs	RA_iPSC_CMs	10	scRNA-seq	cell	10X	GSE248951	10.1038/s44161-023-00419-3
vCM	Giacomelli2020	LUMCi028-A	2D	3D	Growth Factor + Small Molecule	BMP4|ActivinA|CHIR|XAV	BPEL	CMS1	CMS	21	scRNA-seq	cell	10X	GSE147694	10.1016/j.stem.2020.05.004
vCM	Giacomelli2020	LUMCi028-A	2D	3D	Growth Factor + Small Molecule	BMP4|ActivinA|CHIR|XAV	BPEL	CMS2	CMS	21	scRNA-seq	cell	10X	GSE147694	10.1016/j.stem.2020.05.004
vCM	Giacomelli2020	LUMCi028-A	2D	3D	Growth Factor + Small Molecule	BMP4|ActivinA|CHIR|XAV	BPEL	MT1	MT	42	scRNA-seq	cell	10X	GSE147694	10.1016/j.stem.2020.05.004
vCM	Giacomelli2020	LUMCi028-A	2D	3D	Growth Factor + Small Molecule	BMP4|ActivinA|CHIR|XAV	BPEL	MT2	MT	42	scRNA-seq	cell	10X	GSE147694	10.1016/j.stem.2020.05.004
EHTs	Cheng2023	hES2	3D	3D (EHT)	EB, Growth Factor + Small Molecule	BMP4|ActivinA|RockInhibitor|AscorbicAcid|GlutaMax-1|IWR-1	StemPro-34	CS_01	CS	29	scRNA-seq	cell	10X	GSE200277	10.1016/j.isci.2023.106302
EHTs	Cheng2023	hES2	3D	3D (EHT)	EB, Growth Factor + Small Molecule	BMP4|ActivinA|RockInhibitor|AscorbicAcid|GlutaMax-1|IWR-1	StemPro-34	CS_02	CS	29	scRNA-seq	cell	10X	GSE200277	10.1016/j.isci.2023.106302
EHTs	Cheng2023	hES2	3D	3D (EHT)	EB, Growth Factor + Small Molecule	BMP4|ActivinA|RockInhibitor|AscorbicAcid|GlutaMax-1|IWR-1	StemPro-34	hvCAS_01	hvCAS	29	scRNA-seq	cell	10X	GSE200277	10.1016/j.isci.2023.106302
EHTs	Cheng2023	hES2	3D	3D (EHT)	EB, Growth Factor + Small Molecule	BMP4|ActivinA|RockInhibitor|AscorbicAcid|GlutaMax-1|IWR-1	StemPro-34	hvCAS_02	hvCAS	29	scRNA-seq	cell	10X	GSE200277	10.1016/j.isci.2023.106302
EHTs	Cheng2023	hES2	3D	3D (EHT)	EB, Growth Factor + Small Molecule	BMP4|ActivinA|RockInhibitor|AscorbicAcid|GlutaMax-1|IWR-1	StemPro-34	hvCAS_03	hvCAS	29	scRNA-seq	cell	10X	GSE200277	10.1016/j.isci.2023.106302
EHTs	Cheng2023	hES2	3D	3D (EHT)	EB, Growth Factor + Small Molecule	BMP4|ActivinA|RockInhibitor|AscorbicAcid|GlutaMax-1|IWR-1	StemPro-34	hvCTS_01	hvCTS	29	scRNA-seq	cell	10X	GSE200277	10.1016/j.isci.2023.106302
EHTs	Cheng2023	hES2	3D	3D (EHT)	EB, Growth Factor + Small Molecule	BMP4|ActivinA|RockInhibitor|AscorbicAcid|GlutaMax-1|IWR-1	StemPro-34	hvCTS_02	hvCTS	29	scRNA-seq	cell	10X	GSE200277	10.1016/j.isci.2023.106302
EHTs	Cheng2023	hES2	3D	3D (EHT)	EB, Growth Factor + Small Molecule	BMP4|ActivinA|RockInhibitor|AscorbicAcid|GlutaMax-1|IWR-1	StemPro-34	hvCTS_03	hvCTS	29	scRNA-seq	cell	10X	GSE200277	10.1016/j.isci.2023.106302
EHTs	Cheng2023	hES2	3D	3D (EHT)	EB, Growth Factor + Small Molecule	BMP4|ActivinA|RockInhibitor|AscorbicAcid|GlutaMax-1|IWR-1	StemPro-34	hvCOC_01	hvCOC	29	scRNA-seq	cell	10X	GSE200277	10.1016/j.isci.2023.106302
EHTs	Cheng2023	hES2	3D	3D (EHT)	EB, Growth Factor + Small Molecule	BMP4|ActivinA|RockInhibitor|AscorbicAcid|GlutaMax-1|IWR-1	StemPro-34	hvCOC_02	hvCOC	29	scRNA-seq	cell	10X	GSE200277	10.1016/j.isci.2023.106302
EHTs	Cheng2023	hES2	3D	3D (EHT)	EB, Growth Factor + Small Molecule	BMP4|ActivinA|RockInhibitor|AscorbicAcid|GlutaMax-1|IWR-1	StemPro-34	hvCOC_03	hvCOC	29	scRNA-seq	cell	10X	GSE200277	10.1016/j.isci.2023.106302
Organoids	Meier2023	hES3	3D	3D	EB	NA	NA	Day2	Day2	2	scRNA-seq	cell	10X	GSE196516	10.1038/s41587-023-01718-7
Organoids	Meier2023	hES3	3D	3D	EB	NA	NA	Day3	Day3	3	scRNA-seq	cell	10X	GSE196516	10.1038/s41587-023-01718-7
Organoids	Meier2023	hES3	3D	3D	EB	NA	NA	Day4	Day4	4	scRNA-seq	cell	10X	GSE196516	10.1038/s41587-023-01718-7
Organoids	Meier2023	hES3	3D	3D	EB	NA	NA	Day5	Day5	5	scRNA-seq	cell	10X	GSE196516	10.1038/s41587-023-01718-7
Organoids	Meier2023	hES3	3D	3D	EB	NA	NA	Day7	Day7	7	scRNA-seq	cell	10X	GSE196516	10.1038/s41587-023-01718-7
Organoids	Meier2023	hES3	3D	3D	EB	NA	NA	Day10	Day10	10	scRNA-seq	cell	10X	GSE196516	10.1038/s41587-023-01718-7
Organoids	Meier2023	hES3	3D	3D	EB	NA	NA	Day15	Day15	15	scRNA-seq	cell	10X	GSE196516	10.1038/s41587-023-01718-7
Organoids	Meier2023	hES3	3D	3D	EB	NA	NA	Day30	Day30	30	scRNA-seq	cell	10X	GSE196516	10.1038/s41587-023-01718-7
Organoids	Schmidt2023	WTC	2D	3D	Growth Factor + Small Molecule	NA	NA	Atria_d9p5_TNI	Atria_d9p5_TNI	9.5	scRNA-seq	cell	10X	GSE239890	10.1016/j.cell.2023.10.030
Organoids	Schmidt2023	WTC	2D	3D	Growth Factor + Small Molecule	NA	NA	AVC_d9p5_TNI	AVC_d9p5_TNI	9.5	scRNA-seq	cell	10X	GSE239890	10.1016/j.cell.2023.10.030
Organoids	Schmidt2023	WTC	2D	3D	Growth Factor + Small Molecule	NA	NA	AVC_d9p5_TNT2	AVC_d9p5_TNT2	9.5	scRNA-seq	cell	10X	GSE239890	10.1016/j.cell.2023.10.030
Organoids	Schmidt2023	WTC	2D	3D	Growth Factor + Small Molecule	NA	NA	LV_d7p5_TNI	LV_d7p5_TNI	7.5	scRNA-seq	cell	10X	GSE239890	10.1016/j.cell.2023.10.030
Organoids	Schmidt2023	WTC	2D	3D	Growth Factor + Small Molecule	NA	NA	LV_d7p5_TNT2	LV_d7p5_TNT2	7.5	scRNA-seq	cell	10X	GSE239890	10.1016/j.cell.2023.10.030
Organoids	Schmidt2023	WTC	2D	3D	Growth Factor + Small Molecule	NA	NA	OFT_d9p5_TNI	OFT_d9p5_TNI	9.5	scRNA-seq	cell	10X	GSE239890	10.1016/j.cell.2023.10.030
Organoids	Schmidt2023	WTC	2D	3D	Growth Factor + Small Molecule	NA	NA	OFT_d9p5_TNT2	OFT_d9p5_TNT2	9.5	scRNA-seq	cell	10X	GSE239890	10.1016/j.cell.2023.10.030
Organoids	Schmidt2023	WTC	2D	3D	Growth Factor + Small Molecule	NA	NA	RV_d9p5_TNI	RV_d9p5_TNI	9.5	scRNA-seq	cell	10X	GSE239890	10.1016/j.cell.2023.10.030
Organoids	Schmidt2023	WTC	2D	3D	Growth Factor + Small Molecule	NA	NA	RV_d9p5_TNT2	RV_d9p5_TNT2	9.5	scRNA-seq	cell	10X	GSE239890	10.1016/j.cell.2023.10.030
Heart Fields	Yang2022	hES2	3D	3D	EB, Growth Factor	NA	NA	ASHF_DAY6	aSHF	6	scRNA-seq	cell	10X	GSE173486	10.1016/j.stem.2022.08.007
Heart Fields	Yang2022	hES2	3D	3D	EB, Growth Factor	NA	NA	ASHF_DAY20	aSHF	20	scRNA-seq	cell	10X	GSE173486	10.1016/j.stem.2022.08.007
Heart Fields	Yang2022	hES2	3D	3D	EB, Growth Factor	NA	NA	FHF_DAY3	FHF	3	scRNA-seq	cell	10X	GSE173486	10.1016/j.stem.2022.08.007
Heart Fields	Yang2022	hES2	3D	3D	EB, Growth Factor	NA	NA	FHF_DAY4	FHF	4	scRNA-seq	cell	10X	GSE173486	10.1016/j.stem.2022.08.007
Heart Fields	Yang2022	hES2	3D	3D	EB, Growth Factor	NA	NA	FHF_DAY6	FHF	6	scRNA-seq	cell	10X	GSE173486	10.1016/j.stem.2022.08.007
Heart Fields	Yang2022	hES2	3D	3D	EB, Growth Factor	NA	NA	FHF_DAY20	FHF	20	scRNA-seq	cell	10X	GSE173486	10.1016/j.stem.2022.08.007
Heart Fields	Yang2022	hES2	3D	3D	EB, Growth Factor	NA	NA	PSHF_DAY6	pSHF	6	scRNA-seq	cell	10X	GSE173486	10.1016/j.stem.2022.08.007
Heart Fields	Yang2022	hES2	3D	3D	EB, Growth Factor	NA	NA	PSHF_DAY20	pSHF	20	scRNA-seq	cell	10X	GSE173486	10.1016/j.stem.2022.08.007
Heart Fields	Yang2022	hES2	3D	3D	EB, Growth Factor	NA	NA	SHF_DAY3	SHF	3	scRNA-seq	cell	10X	GSE173486	10.1016/j.stem.2022.08.007
Heart Fields	Yang2022	hES2	3D	3D	EB, Growth Factor	NA	NA	SHF_DAY4	SHF	4	scRNA-seq	cell	10X	GSE173486	10.1016/j.stem.2022.08.007
