## Supplementary material for "A human developing heart atlas reveals cardiovascular cell diversity for in vitro model benchmarking": Suppl table 03

### Sheet: byClass_filtered_coarse
coarse_grain	precision_test	precision_validation	recall_test	recall_validation	F1_test	F1_validation	Balanced_Accuracy_test	Balanced_Accuracy_validation
Cardiomyocytes	1	0.993	1	1	1	0.996	1	0.998
Mesenchymal	0.997	0.996	1	0.996	0.998	0.996	0.999	0.996
Endothelium	0.998	0.981	0.998	0.987	0.998	0.984	0.999	0.993
Epicardium	0.995	0.999	0.995	0.962	0.995	0.98	0.998	0.981
Neural	0.998	0.999	0.996	0.979	0.997	0.989	0.998	0.99
Leukocytes	1	0.961	0.996	0.952	0.998	0.956	0.998	0.975
unknown	NA	NA	NA	NA	NA	NA	NA	NA
mean:	1	0.99	1	0.98	1	0.98	1	0.99

### Sheet: byClass_filtered_mid
mid_grain	precision_test	precision_validation	recall_test	recall_validation	F1_test	F1_validation	Balanced_Accuracy_test	Balanced_Accuracy_validation
AtrialCardiomyocytes	0.934	0.976	0.976	0.996	0.955	0.986	0.985	0.996
VentricularCardiomyocytes	0.892	0.967	0.984	0.984	0.936	0.976	0.982	0.988
CardiacConductionSystem	0.914	0.86	0.649	0.733	0.759	0.792	0.822	0.865
Fibroblasts	0.973	0.969	0.987	0.993	0.98	0.981	0.991	0.986
MuralCells	0.976	0.968	0.958	0.857	0.967	0.909	0.978	0.927
PericardialCells	0.965	0.02	0.952	0.0385	0.958	0.0263	0.976	0.519
BloodVesselEndothelialCells	0.989	0.96	0.987	0.984	0.988	0.972	0.993	0.991
EndocardialCells	0.982	0.993	0.985	0.984	0.983	0.988	0.992	0.992
LymphaticEndothelialCells	0.997	1	0.982	0.985	0.99	0.992	0.991	0.992
EpicardialCells	0.994	0.999	0.998	0.963	0.996	0.981	0.999	0.982
Neurons	0.959	0.988	0.969	0.965	0.964	0.976	0.984	0.982
Glia	0.976	0.995	0.964	0.977	0.97	0.986	0.982	0.989
MyeloidCells	0.993	0.968	0.996	0.96	0.995	0.964	0.998	0.98
LymphoidCells	0.996	1	0.987	0.966	0.992	0.983	0.993	0.983
unknown	NA	NA	NA	NA	NA	NA	NA	NA
mean:	0.97	0.9	0.96	0.88	0.96	0.89	0.98	0.94

### Sheet: byClass_filtered_fine
fine_grain	precision_test	precision_validation	recall_test	recall_validation	F1_test	F1_validation	Balanced_Accuracy_test	Balanced_Accuracy_validation
AtrialCardiomyocytesLeft	0.93	0.917	0.839	0.839	0.882	0.876	0.919	0.916
AtrialCardiomyocytesRight	0.864	0.961	0.908	0.926	0.885	0.943	0.952	0.961
AtrialCardiomyocytesCycling	0.783	0.462	0.904	0.91	0.839	0.613	0.949	0.947
VentricularCardiomyocytesLeftCompact	0.776	0.922	0.756	0.235	0.766	0.374	0.876	0.617
VentricularCardiomyocytesRightCompact	0.733	0.365	0.493	0.613	0.59	0.458	0.745	0.796
VentricularCardiomyocytesLeftTrabeculated	0.802	0.594	0.739	0.596	0.769	0.595	0.867	0.795
VentricularCardiomyocytesRightTrabeculated	0.813	0	0.844	NA	0.828	NA	0.92	NA
VentricularCardiomyocytesCycling	0.552	0.607	0.917	0.944	0.689	0.739	0.946	0.955
SinoatrialNodePacemakerCells	0.908	0.995	0.905	0.6	0.906	0.749	0.951	0.8
AtrioventricularNodePacemakerCells	0.898	0	0.773	NA	0.831	NA	0.886	NA
VentricularConductionSystemProximal	0.89	0.898	0.441	0.752	0.59	0.819	0.72	0.876
VentricularConductionSystemDistal	0.922	0	0.81	NA	0.862	NA	0.904	NA
GreatVesselAdventitialFibroblasts	0.891	0.962	0.936	0.25	0.913	0.397	0.966	0.625
CoronaryVesselAdventitialFibroblasts	0.851	0.824	0.942	0.917	0.894	0.868	0.969	0.951
MyocardialInterstitialFibroblasts	0.878	0.916	0.904	0.728	0.89	0.811	0.95	0.858
SubEpicardialFibroblasts	0.829	0.191	0.686	0.768	0.751	0.305	0.841	0.871
Myofibroblasts	0.873	0.646	0.833	0.841	0.853	0.73	0.915	0.903
LymphNodeFibroblasticReticularCells	0.985	NA	0.903	NA	0.942	NA	0.951	NA
ValveInterstitialCells	0.935	0.937	0.963	0.972	0.949	0.954	0.981	0.984
GreatVesselSmoothMuscleCells	0.954	0.959	0.97	0.69	0.962	0.803	0.984	0.845
CoronarySmoothMuscleCells	0.927	0.917	0.891	0.921	0.909	0.919	0.945	0.959
DuctusArteriosusSmoothMuscleCells	0.984	0	0.887	0	0.933	NA	0.944	0.5
CoronaryPericytes	0.901	0.92	0.957	0.85	0.928	0.884	0.977	0.923
PericardialCellsIntermediate	0.825	0	0.773	0	0.798	NA	0.886	0.5
PericardialCellsFibrous	0.849	0	0.861	NA	0.855	NA	0.93	NA
PericardialCellsParietal	0.935	NA	0.973	0	0.954	NA	0.986	0.5
GreatVesselArterialEndothelialCells	0.893	0	0.956	0	0.923	NA	0.977	0.5
GreatVesselVenousEndothelialCells	0.962	0.84	0.881	0.587	0.92	0.691	0.94	0.793
CoronaryArterialEndothelialCells	0.933	0	0.908	NA	0.921	NA	0.954	NA
CoronaryVenousEndothelialCells	0.832	0	0.891	NA	0.86	NA	0.944	NA
CoronaryCapillaryEndothelialCells	0.943	0.938	0.916	0.872	0.93	0.904	0.957	0.935
EndocardialCells	0.974	0.995	0.963	0.912	0.969	0.952	0.981	0.956
EndocardialCushionCells	0.938	0	0.984	NA	0.96	NA	0.992	NA
ValveEndothelialCells	0.915	0	0.888	NA	0.901	NA	0.944	NA
LymphaticEndothelialCells	0.982	1	0.987	0.99	0.984	0.995	0.993	0.995
MesothelialEpicardialCells	0.979	0.999	0.989	0.974	0.984	0.986	0.994	0.987
EpicardiumDerivedCells	0.991	0	0.965	NA	0.978	NA	0.982	NA
NeuronPrecursors	0.789	0	0.905	NA	0.843	NA	0.952	NA
ChromaffinCells	0.983	0	0.967	NA	0.975	NA	0.983	NA
SympatheticNeurons	0.911	0.986	0.875	0.168	0.893	0.287	0.937	0.584
ParasympatheticNeurons	0.919	0	0.868	NA	0.893	NA	0.934	NA
SchwannCellPrecursors	0.793	0	0.855	NA	0.823	NA	0.926	NA
SchwannCells	0.934	0.992	0.875	0.873	0.904	0.928	0.937	0.936
MonocytesMPOpos	1	0	0.235	NA	0.381	NA	0.618	NA
Monocytes	0.762	0.986	0.955	0.665	0.848	0.794	0.975	0.832
MonocyteDerivedCells	0.681	0	0.94	NA	0.79	NA	0.969	NA
MacrophagesCX3CR1pos	0.902	0	0.895	NA	0.899	NA	0.947	NA
MacrophagesTIMD4pos	0.947	0	0.931	0	0.939	NA	0.965	0.5
MacrophagesLYVE1pos	0.864	0.993	0.893	0.192	0.878	0.322	0.944	0.596
MacrophagesATF3pos	0.807	0	0.746	NA	0.776	NA	0.872	NA
DendriticCellsType1	0.965	0.905	0.892	0.974	0.927	0.938	0.946	0.987
DendriticCellsMature	1	1	0.98	1	0.99	1	0.99	1
PlasmacytoidDendriticCells	0.955	0.833	1	1	0.977	0.909	1	1
MastCells	0.84	0.933	1	0.972	0.913	0.952	0.999	0.986
Megakaryocytes	0.983	0.95	0.648	0.722	0.781	0.82	0.824	0.861
TCellsCD4pos	0.586	0.667	0.622	1	0.604	0.8	0.809	1
TCellsCD8pos	0.772	NA	0.579	NA	0.662	NA	0.789	NA
TregsCD4pos	0.676	0	0.703	NA	0.689	NA	0.85	NA
ProBCells	0.872	0	0.899	NA	0.885	NA	0.949	NA
BCells	0.762	NA	0.631	0	0.691	NA	0.815	0.5
BCellsMS4A1pos	0.875	0.2	0.782	1	0.826	0.333	0.891	1
NaturalKillerCells	0.859	1	0.879	0.462	0.869	0.632	0.938	0.731
InnateLymphoidCells	0.869	1	0.96	0.926	0.912	0.962	0.979	0.963
unknown	NA	NA	NA	NA	NA	NA	NA	NA
mean:	0.88	0.51	0.85	0.66	0.86	0.75	0.92	0.83

### Sheet: byClass_unfiltered_coarse
coarse_grain	precision_test	precision_validation	recall_test	recall_validation	F1_test	F1_validation	Balanced_Accuracy_test	Balanced_Accuracy_validation
Cardiomyocytes	0.999	0.99	1	1	1	0.995	1	0.997
Mesenchymal	0.993	0.993	0.999	0.995	0.996	0.994	0.998	0.995
Endothelium	0.996	0.98	0.995	0.978	0.996	0.979	0.997	0.988
Epicardium	0.986	0.999	0.985	0.95	0.986	0.974	0.992	0.975
Neural	0.997	0.997	0.992	0.959	0.995	0.978	0.996	0.98
Leukocytes	0.999	0.933	0.993	0.937	0.996	0.935	0.997	0.967
mean:	1	0.98	0.99	0.97	0.99	0.98	1	0.98

### Sheet: byClass_unfiltered_mid
mid_grain	precision_test	precision_Farah2024	recall_test	recall_Farah2024	F1_test	F1_Farah2024	Balanced_Accuracy_test	Balanced_Accuracy_Farah2024
AtrialCardiomyocytes	0.902	0.96	0.96	0.99	0.93	0.974	0.976	0.991
VentricularCardiomyocytes	0.876	0.954	0.971	0.974	0.921	0.964	0.975	0.981
CardiacConductionSystem	0.874	0.798	0.628	0.694	0.731	0.742	0.811	0.843
Fibroblasts	0.953	0.96	0.974	0.987	0.963	0.973	0.982	0.981
MuralCells	0.957	0.949	0.932	0.83	0.944	0.885	0.964	0.913
PericardialCells	0.916	0.0256	0.901	0.069	0.908	0.0374	0.95	0.534
BloodVesselEndothelialCells	0.981	0.95	0.98	0.968	0.981	0.959	0.989	0.983
EndocardialCells	0.972	0.987	0.976	0.968	0.974	0.977	0.987	0.983
LymphaticEndothelialCells	0.99	1	0.978	0.97	0.984	0.985	0.989	0.985
EpicardialCells	0.986	0.999	0.985	0.95	0.986	0.974	0.992	0.975
Neurons	0.948	0.97	0.95	0.941	0.949	0.955	0.974	0.97
Glia	0.962	0.992	0.953	0.951	0.958	0.971	0.976	0.975
MyeloidCells	0.99	0.933	0.994	0.936	0.992	0.934	0.996	0.967
LymphoidCells	0.994	0.919	0.979	0.919	0.986	0.919	0.989	0.96
mean:	0.95	0.89	0.94	0.87	0.94	0.87	0.97	0.93

### Sheet: byClass_unfiltered_fine
fine_grain	precision_test	precision_validation	recall_test	recall_validation	F1_test	F1_validation	Balanced_Accuracy_test	Balanced_Accuracy_validation
AtrialCardiomyocytesLeft	0.857	0.818	0.768	0.778	0.81	0.798	0.882	0.884
AtrialCardiomyocytesRight	0.774	0.931	0.846	0.863	0.809	0.896	0.92	0.929
AtrialCardiomyocytesCycling	0.711	0.4	0.818	0.84	0.761	0.542	0.905	0.913
VentricularCardiomyocytesLeftCompact	0.627	0.879	0.63	0.258	0.628	0.399	0.809	0.627
VentricularCardiomyocytesRightCompact	0.56	0.277	0.431	0.552	0.487	0.369	0.71	0.756
VentricularCardiomyocytesLeftTrabeculated	0.702	0.463	0.633	0.523	0.666	0.491	0.813	0.755
VentricularCardiomyocytesRightTrabeculated	0.668	0	0.713	NA	0.69	NA	0.852	NA
VentricularCardiomyocytesCycling	0.489	0.53	0.825	0.83	0.614	0.647	0.9	0.897
SinoatrialNodePacemakerCells	0.86	0.977	0.865	0.543	0.863	0.698	0.931	0.771
AtrioventricularNodePacemakerCells	0.858	0	0.684	NA	0.762	NA	0.841	NA
VentricularConductionSystemProximal	0.743	0.711	0.438	0.637	0.551	0.672	0.717	0.816
VentricularConductionSystemDistal	0.825	0	0.729	NA	0.774	NA	0.863	NA
GreatVesselAdventitialFibroblasts	0.792	0.921	0.848	0.26	0.819	0.405	0.921	0.63
CoronaryVesselAdventitialFibroblasts	0.732	0.722	0.844	0.792	0.784	0.756	0.918	0.884
MyocardialInterstitialFibroblasts	0.747	0.862	0.809	0.607	0.777	0.712	0.9	0.795
SubEpicardialFibroblasts	0.691	0.154	0.579	0.679	0.63	0.251	0.786	0.819
Myofibroblasts	0.749	0.525	0.686	0.744	0.716	0.616	0.84	0.846
LymphNodeFibroblasticReticularCells	0.972	NA	0.854	0	0.909	NA	0.927	0.5
ValveInterstitialCells	0.873	0.828	0.914	0.934	0.893	0.878	0.955	0.963
GreatVesselSmoothMuscleCells	0.889	0.841	0.918	0.538	0.903	0.656	0.958	0.769
CoronarySmoothMuscleCells	0.859	0.794	0.822	0.869	0.84	0.83	0.91	0.932
DuctusArteriosusSmoothMuscleCells	0.946	0	0.783	0	0.857	NA	0.891	0.5
CoronaryPericytes	0.835	0.879	0.896	0.748	0.864	0.808	0.946	0.871
PericardialCellsIntermediate	0.743	0.0278	0.652	0.0769	0.694	0.0408	0.825	0.538
PericardialCellsFibrous	0.682	0	0.716	NA	0.699	NA	0.857	NA
PericardialCellsParietal	0.784	NA	0.892	0	0.835	NA	0.945	0.5
GreatVesselArterialEndothelialCells	0.84	0	0.901	0	0.87	NA	0.95	0.5
GreatVesselVenousEndothelialCells	0.932	0.738	0.84	0.483	0.883	0.584	0.92	0.741
CoronaryArterialEndothelialCells	0.901	0	0.868	NA	0.884	NA	0.934	NA
CoronaryVenousEndothelialCells	0.725	0	0.825	NA	0.772	NA	0.911	NA
CoronaryCapillaryEndothelialCells	0.907	0.915	0.846	0.826	0.876	0.868	0.922	0.912
EndocardialCells	0.95	0.989	0.928	0.87	0.939	0.926	0.963	0.935
EndocardialCushionCells	0.87	0	0.948	NA	0.907	NA	0.973	NA
ValveEndothelialCells	0.84	0	0.833	NA	0.836	NA	0.915	NA
LymphaticEndothelialCells	0.976	0.996	0.98	0.976	0.978	0.986	0.99	0.988
MesothelialEpicardialCells	0.94	0.999	0.98	0.947	0.96	0.972	0.989	0.973
EpicardiumDerivedCells	0.976	0	0.909	NA	0.941	NA	0.954	NA
NeuronPrecursors	0.667	0	0.805	NA	0.729	NA	0.901	NA
ChromaffinCells	0.93	0	0.868	NA	0.898	NA	0.934	NA
SympatheticNeurons	0.875	0.993	0.811	0.237	0.842	0.382	0.905	0.618
ParasympatheticNeurons	0.847	0	0.797	NA	0.821	NA	0.898	NA
SchwannCellPrecursors	0.727	0	0.803	NA	0.763	NA	0.899	NA
SchwannCells	0.872	0.987	0.79	0.767	0.829	0.863	0.894	0.883
MonocytesMPOpos	0.964	0	0.276	NA	0.429	NA	0.638	NA
Monocytes	0.651	0.971	0.937	0.554	0.768	0.706	0.966	0.777
MonocyteDerivedCells	0.556	0	0.806	NA	0.658	NA	0.901	NA
MacrophagesCX3CR1pos	0.788	0	0.815	NA	0.801	NA	0.905	NA
MacrophagesTIMD4pos	0.824	0	0.813	0	0.819	NA	0.906	0.5
MacrophagesLYVE1pos	0.795	0.98	0.789	0.223	0.792	0.364	0.892	0.612
MacrophagesATF3pos	0.663	0	0.675	NA	0.669	NA	0.835	NA
DendriticCellsType1	0.891	0.875	0.754	0.933	0.817	0.903	0.877	0.967
DendriticCellsMature	0.98	1	0.943	1	0.962	1	0.972	1
PlasmacytoidDendriticCells	0.889	0.714	0.985	1	0.934	0.833	0.992	1
MastCells	0.8	0.908	0.989	0.937	0.884	0.922	0.993	0.968
Megakaryocytes	0.939	0.636	0.606	0.708	0.737	0.67	0.803	0.854
TCellsCD4pos	0.46	0.333	0.618	0.571	0.527	0.421	0.803	0.786
TCellsCD8pos	0.627	0	0.52	NA	0.569	NA	0.759	NA
TregsCD4pos	0.665	0	0.55	NA	0.602	NA	0.773	NA
ProBCells	0.805	0	0.845	NA	0.824	NA	0.921	NA
BCells	0.73	0	0.54	0	0.62	NA	0.769	0.5
BCellsMS4A1pos	0.763	0.167	0.635	0.5	0.693	0.25	0.816	0.75
NaturalKillerCells	0.777	0.929	0.736	0.433	0.756	0.591	0.866	0.717
InnateLymphoidCells	0.812	0.975	0.892	0.886	0.85	0.929	0.944	0.943
mean:	0.8	0.45	0.78	0.58	0.78	0.67	0.89	0.79
