## Supplementary material for "A human developing heart atlas reveals cardiovascular cell diversity for in vitro model benchmarking": Suppl table 09

### Sheet: Antibodies
Antibody	Raised in	Catalogue	Primary Dilution	Secondary	Secondary Dilution
TNNT2	cell line	Miltenyi (130-120-403)	1:50	primary conjugated	-
SHOX2	mouse	Abcam (ab55740)	1:50	AF 488 goat anti-mouse	1:1000
TBX3	rabbit	Abcam (ab99302)	1:100	AF 568 goat anti-rabbit	1:1000
PLA2G5	mouse	Santa Cruz (sc-18828)	1:100	AF 647 goat anti-mouse	1:1000
FOXC1	rabbit	Atlas (HPA040670)	1:100	AF 568 goat anti-rabbit	1:1000
PECAM1	mouse	Miltenyi (130-117-390)	1:100	primary conjugated	-
MYH11	rabbit	Atlas (HPA015310)	1:100	AF 488 goat anti-rabbit	1:1000
TSHZ2	rabbit	Novus (NBP1-88303)	1:100	AF 488 goat anti-rabbit	1:1000
ADGRG6	rabbit	Abcam (ab117092)	1:100	AF 488 goat anti-rabbit	1:1000
ACTN2	mouse	Sigma-Aldrich (A7811)	1:200	AF 568 goat anti-mouse	1:1000
CNN1	rabbit	Abcam ([EP798Y] ab46794)	1:200	AF 488 goat anti-rabbit	1:1000

### Sheet: RNAScope
Target name-Channel	Cat No	Detecting Fluorophore	Fluorophore concentration
Hs Hes5	521398	Opal 620	2 days, 3:00:00
Hs HeyL-C2	494008-C2	TSA-DIG & Opal 780	1:1000/1:250
Hs Dll4-C3	603008-C3	Opal 570	17:40:00
MYH11 Ab	HPA015310	Opal 520	17:40:00	#antibody used in co-detection of transcripts
